# Systematic Infectome–Phenome Profiling Reveals Cryptococcal Infection-Associated Proteins Driving Immune System Remodeling and Immunization Potential

**DOI:** 10.64898/2026.01.30.702846

**Authors:** Brianna Ball, Norris Chan, Hannah West, Arjun Sukumaran, Duncan Carruthers-Lay, Michael Woods, Jennifer Geddes-McAlister

## Abstract

Mortality and morbidity associated with invasive fungal infections continue to rise, driven by the emergence of new pathogens, increasing antifungal resistance, and expanding immunocompromised populations. Despite this growing threat, fungal biology lacks scalable, unbiased strategies to link infection-responsive fungal proteins to functional outcomes that drive virulence and immune modulation. Here, we present an integrated infectome–phenome discovery platform that combines high resolution mass spectrometry–based proteomics with systematic phenotypic profiling to globally interrogate *Cryptococcus neoformans*–macrophage interactions. This approach reveals coordinated host immune suppression alongside complementary fungal virulence programs and enables the unbiased prioritization of infection-associated fungal proteins. Systematic phenome fingerprinting of candidate mutant strains resolves two functional classes of putative therapeutic relevance: antifungal and antivirulence, with *in vitro* characterizations corroborated with a murine model of cryptococcosis. Prioritization of a conserved, previously uncharacterized virulence-associated protein, CipC, uncovers altered extracellular vesicle composition and enhanced antigenic properties. Immunization with CipC-derived vesicles elicits a robust and diversified host immune response, implicating fungal extracellular vesicles in immune remodeling and host priming. Together, these findings establish a broadly applicable framework for systematically identifying and functionally characterizing fungal drivers of infection for therapeutic and immunological target discovery with relevance across diverse human fungal pathogens.
