## Supplementary material for "Systematic Infectome–Phenome Profiling Reveals Cryptococcal Infection-Associated Proteins Driving Immune System Remodeling and Immunization Potential": Table S7

### Sheet: Gene Deletion
Table S4.
Primer/Plasmid	Primer Sequence (5'-3')	Description
pAI3		Vector contains nourseothricin (NAT) selectable marker
NAT_F	GCATGCAGGATTCGAGTG	Amplify NAT selectable marker
NAT_R	GAAACGAGTTTCGTGGTTTCA	Amplify NAT selectable marker
NAT_SCRN_IN_R	ATACGGCGGAGTAGTGGATG	Confirm correct orientation of NAT in open reading frame (gene_NAT_OUT primer partner)
P9_F	CCATCCTTGTTGGTGCTGTA	Amplify 3' side of gene with NAT casette for transformation (gene_P6_R primer partner)
P10_R	AGTAAGAGACGACAACGAATCCTG	Amplify 5' side of gene with NAT casette for transformation (gene_P1_F primer partner)
ai37_F	ATGGCGGCCGCCACTCTTGAC	Amplify NAT southern blot probe
ai36_R	TTATGGACAAGGCATACTCATATAAAG	Amplify NAT southern blot probe
1019_P1_F	GGAAGGAGGAAGCAAAGAGG	Amplify upstream fragment of gene
1019_P3_R	CGAATCCTGCATGCTTATGTAAGTGCGTATTTGGTGGGACGA	Amplify upstream fragment of gene
1019_P4_F	ATCTTCATCACTCCTTGTCTCTGAA GATGCAAGTCGTTGAAGCAG	Amplify downstream fragment of gene
1019_P6_R	GCCCCTTTCTACCATACGC	Amplify downstream fragment of gene
1019_SCRN_F	GAGGATGAGGGTTGAAGACG	Confirm gene deletion
1019_SCRN_R	CTATCTGTGCTGCGTGATGG	Confirm gene deletion
1019_NAT_OUT	TGCTGCTCCTGTATCACCAG	Confirm correct orientation of NAT in open reading frame
1743_P1_F	AGCTAGAGAGCCAAGCCAAAG	Amplify upstream fragment of gene
1743_P3_R	CGAATCCTGCATGCTTATGTAAGTTCGGGAAATGTATATGTGTGAGAG	Amplify upstream fragment of gene
1743_P4_F	ATCTTCATCACTCCTTGTCTCTGAACCTCTCCTATGGCGATGAA	Amplify downstream fragment of gene
1743_P6_R	CAACTCCCGATGTCACTCC	Amplify downstream fragment of gene
1743_SCRN_F	GTCAAATGCGCCACTCTACA	Confirm gene deletion
1743_SCRN_R	TAACGCCACCTCATTCCTTC	Confirm gene deletion
1743_OUT_F	GTCCTCGATCGTGACCACTT	Confirm correct orientation of NAT in open reading frame
1799_P1_F	GCTCATGGTTGTCAAAGAGG	Amplify upstream fragment of gene
1799_P3_R	CGAATCCTGCATGCTTATGTAAGTGGGGGAGAAGAGAAAGACG	Amplify upstream fragment of gene
1799_P4_F	ATCTTCATCACTCCTTGTCTCTGAAGATGGGCAATCGAATGGT	Amplify downstream fragment of gene
1799_P6_R	CAACAGGCTTGGCTAACGA	Amplify downstream fragment of gene
1799_SCRN_F	TACACTGCATCCCAGACTGC	Confirm gene deletion
1799_SCRN_R	CTGCTGTACGGATGTTGTCC	Confirm gene deletion
1799_OUT_F	TCATCCTGGATTCCATTTCC	Confirm correct orientation of NAT in open reading frame
1846_P1_F	CACCGCTGCTGATTATTCG	Amplify upstream fragment of gene
1846_P3_R	CGAATCCTGCATGCTTATGTAAGTCTTAGTTCCCAATCCCAGCTC	Amplify upstream fragment of gene
1846_P4_F	ATCTTCATCACTCCTTGTCTCTGAAGCGGCTCTTTGTCCTACCT	Amplify downstream fragment of gene
1846_P6_R	CCCTTTACTTTTCCCCATCC	Amplify downstream fragment of gene
1846_SCRN_F	CCGACATAAAATCCCGACAC	Confirm gene deletion
1846_SCRN_R	TCAACGCCTCATTACTGCTG	Confirm gene deletion
1846_SCRN2_F	CAAACGAATACGCTGTCTCG	Confirm gene deletion
1846_SCRN2_R	AGGAGCACGGAGATACATGG	Confirm gene deletion
1846_OUT_F	CGCCCATTCCTTCTGCTA	Confirm correct orientation of NAT in open reading frame
1846_OUT2_F	TAAGGGGCAAGGAAACTGG	Confirm correct orientation of NAT in open reading frame
2775_P1_F	CCTGGCATGACGAGAAGG	Amplify upstream fragment of gene
2775_P3_R	CGAATCCTGCATGCTTATGTAAGTGAGATGTAAGGGACCGTTGG	Amplify upstream fragment of gene
2775_P4_F	ATCTTCATCACTCCTTGTCTCTGAAGGTGTGCAACACGGTCAT	Amplify downstream fragment of gene
2775_P6_R	GACTCAGGTGGACGGATAGG	Amplify downstream fragment of gene
2775_SCRN_F	GAGCGCACTGTCAATACTCG	Confirm gene deletion
2775_SCRN_R	CCATCCATGTCAGCATAGACC	Confirm gene deletion
2775_NAT_OUT	GCTCCTCAAAATCCAGCAAG	Confirm correct orientation of NAT in open reading frame
3007_P1_F	GGATCAGGCTACCAAGAAAGC	Amplify upstream fragment of gene
3007_P3_R	CGAATCCTGCATGCTTATGTAAGTGATGTCTTCGGTGTCAAGTCG	Amplify upstream fragment of gene
3007_P4_F	ATCTTCATCACTCCTTGTCTCTGAAAGAGGGGTAGCTGTTGAACG	Amplify downstream fragment of gene
3007_P6_R	CGGTGTTAGAGAAGCGGAAG	Amplify downstream fragment of gene
3007_SCRN_F	AGCTCGGTAACCTCATGTCG	Confirm gene deletion
3007_SCRN_R	GAGGGTGGAATGGAGTAGGG	Confirm gene deletion
3007_NAT_OUT	CCGGCTTCGATATGGTATGT	Confirm correct orientation of NAT in open reading frame
3492_P1_F	TCGTCAATCTCCCACCTAACAG	Amplify upstream fragment of gene
3492_P3_R	CGAATCCTGCATGCTTATGTAAGTGGGTTGTGAAGATGTGGGTTC	Amplify upstream fragment of gene
3492_P4_F	ATCTTCATCACTCCTTGTCTCTGAAGATGAGTGCGGCGTTGTAG	Amplify downstream fragment of gene
3492_P6_R	CCTCCCTTGTTCGTATGTCG	Amplify downstream fragment of gene
3492_SCRN_F	GCGTCACTCGGATTTTTCTC	Confirm gene deletion
3492_SCRN_R	CCAGCGGAAACTGAGGTAAT	Confirm gene deletion
3492_OUT_F	AAGGAAGGGATTGGGAAGTG	Confirm correct orientation of NAT in open reading frame
3565_P1_F	CCGATAGCCCAGCACAAA	Amplify upstream fragment of gene
3565_P3_R	CGAATCCTGCATGCTTATGTAAGTTGGTCCTTGCTTCCTGCTAA	Amplify upstream fragment of gene
3565_P4_F	ATCTTCATCACTCCTTGTCTCTGAAAGCAATATCACCCATCGTTTCT	Amplify downstream fragment of gene
3565_P6_R	GACTTGGCTGGGCGTATG	Amplify downstream fragment of gene
3565_SCRN_F	TCATCGTTGTTCGGAGAGG	Confirm gene deletion
3565_SCRN_R	CAAACGGCTGGAGAGATAGG	Confirm gene deletion
3565_OUT_F	TGTAGCGGTGAGCAGTCG	Confirm correct orientation of NAT in open reading frame
3667_P1_F	CTCTACCAAGATGGGGTCTGG	Amplify upstream fragment of gene
3667_P3_R	CGAATCCTGCATGCTTATGTAAGTTCTGGAGGGTTGATGTTGGA	Amplify upstream fragment of gene
3667_P4_F	ATCTTCATCACTCCTTGTCTCTGAAGCAACCAAACGCATCAACT	Amplify downstream fragment of gene
3667_P6_R	TCCCATTCTCCTCACAGAGC	Amplify downstream fragment of gene
3667_SCRN_F	AGTCATCGTCCCACAAATCC	Confirm gene deletion
3667_SCRN_R	AAACGACTGCTCCCTAATGC	Confirm gene deletion
3667_OUT_F	TCTTCTCTTCCTTCTCCCTTCC	Confirm correct orientation of NAT in open reading frame
4322_P1_F	GGAGGTCGTTGAGAGTGTGC	Amplify upstream fragment of gene
4322_P3_R	CGAATCCTGCATGCTTATGTAAGTGGCTGAATATGTTGGTGATGG	Amplify upstream fragment of gene
4322_P4_F	ATCTTCATCACTCCTTGTCTCTGAAAGCCGAATATCGGGGAAT	Amplify downstream fragment of gene
4322_P6_R	GACTGGTGGCTTTTCTTACTCG	Amplify downstream fragment of gene
4322_SCRN_F	CACCTTGTTGGGTCAATCG	Confirm gene deletion
4322_SCRN_R	CGGTGGATGGCTCTAAGG	Confirm gene deletion
4322_OUT_F	GAAAGGGAAGGAGGGAAGG	Confirm correct orientation of NAT in open reading frame
4585_P1_F	GTGTGACGTGGCAGACGTAAG	Amplify upstream fragment of gene
4585_P3_R	CGAATCCTGCATGCTTATGTAAGTGACTTTCGCTTGGTGATGGA	Amplify upstream fragment of gene
4585_P4_F	ATCTTCATCACTCCTTGTCTCTGAACCGATGGTCAGGACGAAT	Amplify downstream fragment of gene
4585_P6_R	TACGAATGCCCCACAACC	Amplify downstream fragment of gene
4585_SCRN_F	CCGCTTACAAGTCGTTGGAT	Confirm gene deletion
4585_SCRN_R	GACAGCCATGTGCAAAGAGA	Confirm gene deletion
4585_OUT_F	GTTGGGTATTGAGCGTTGG	Confirm correct orientation of NAT in open reading frame
4903_P1_F	GGTGGGAGATTGATGATTGG	Amplify upstream fragment of gene
4903_P3_R	CGAATCCTGCATGCTTATGTAAGTGACGCTTGGAACTCTGGTAAGA	Amplify upstream fragment of gene
4903_P4_F	ATCTTCATCACTCCTTGTCTCTGAAGAGGGATGGATGGGGTTTAC	Amplify downstream fragment of gene
4903_P6_R	CTCATTACCTCTCCGCATCC	Amplify downstream fragment of gene
4903_SCRN_F	GCGAAAAGCAAAGCAGTCC	Confirm gene deletion
4903_SCRN_R	GAAAACGAGCGGAGAGAGG	Confirm gene deletion
4903_OUT_F	CCGAGCTGACTTTGTTGAGG	Confirm correct orientation of NAT in open reading frame
5069_P1_F	TCCCAAGTAGCCAATACACTGC	Amplify upstream fragment of gene
5069_P3_R	CGAATCCTGCATGCTTATGTAAGTTGGCGATGGAGTGAGAGG	Amplify upstream fragment of gene
5069_P4_F	ATCTTCATCACTCCTTGTCTCTGAAACTGGTGGATCTTGGGTGTT	Amplify downstream fragment of gene
5069_P6_R	CCCGCCCTCACATCTATC	Amplify downstream fragment of gene
5069_SCRN_F	AGGACGGAGTGAGAAGACGA	Confirm gene deletion
5069_SCRN_R	TCCCAGACTCCCGTACAATC	Confirm gene deletion
5069_OUT_F	GCGGGCGTACCTCCTATT	Confirm correct orientation of NAT in open reading frame
5997_P1_F	AGCGGGAAAATGGTCAGC	Amplify upstream fragment of gene
5997_P3_R	CGAATCCTGCATGCTTATGTAAGTTACGGGGAGTATGTCGGATG	Amplify upstream fragment of gene
5997_P4_F	ATCTTCATCACTCCTTGTCTCTGAACACTCGTTCTTCTCCTTGTCC	Amplify downstream fragment of gene
5997_P6_R	GCGATTGACTTGACCTGGA	Amplify downstream fragment of gene
5997_SCRN_F	TGGCGTAGTGGATTGAGAGG	Confirm gene deletion
5997_SCRN_R	GGTGATTTCGTGGTTGTTCC	Confirm gene deletion
5997_OUT_F	CAGAGGATGGGAAGAAGAAGG	Confirm correct orientation of NAT in open reading frame
6453_P1_F	GGCTGTAGGGTTGGATTTGG	Amplify upstream fragment of gene
6453_P3_R	CGAATCCTGCATGCTTATGTAAGTTCTTGCTAGGGGAGGTGGAC	Amplify upstream fragment of gene
6453_P4_F	ATCTTCATCACTCCTTGTCTCTGAATCCCAGCTTCTTGCTGAATC	Amplify downstream fragment of gene
6453_P6_R	TGACGGAGAGAATGCCTACC	Amplify downstream fragment of gene
6453_SCRN_F	ACTGCCATGTCGTCAGTCG	Confirm gene deletion
6453_SCRN_R	ACGATGAGAGGATGGTGAGC	Confirm gene deletion
6453_OUT_F	CACGGAAGACGAGGATGG	Confirm correct orientation of NAT in open reading frame
6578_P1_F	CGCCTTTGGAGACGACAAG	Amplify upstream fragment of gene
6578_P3_R	CGAATCCTGCATGCTTATGTAAGTTCTACGTGTATTTTGCGGTGTG	Amplify upstream fragment of gene
6578_P4_F	ATCTTCATCACTCCTTGTCTCTGAAGGATTGGAAGGTGGCGTAT	Amplify downstream fragment of gene
6578_P6_R	GACCAGGCACAAGAACAGG	Amplify downstream fragment of gene
6578_SCRN_F	ATCACGGGTCATGTTCTTGG	Confirm gene deletion
6578_SCRN_R	CGATGTTTGCATCACTGTCC	Confirm gene deletion
6578_OUT_F	ACACTGGGAGAGACTGTGAGC	Confirm correct orientation of NAT in open reading frame
6644_P1_F	CACGTCTAATGCGCTGTCC	Amplify upstream fragment of gene
6644_P3_R	CGAATCCTGCATGCTTATGTAAGTTGTGTCGATTGAGTTGATTGG	Amplify upstream fragment of gene
6644_P4_F	ATCTTCATCACTCCTTGTCTCTGAAGCTTCTTCAGGCTGTATATTATGG	Amplify downstream fragment of gene
6644_P6_R	CATCTTTGAGGCGTATGTCG	Amplify downstream fragment of gene
6644_SCRN_F	GACACGACTTCACAACACACC	Confirm gene deletion
6644_SCRN_R	GTTCTTGGGGTCGATTTCC	Confirm gene deletion
6644_OUT_F	GAGGAAAAGCGAGGAGAGG	Confirm correct orientation of NAT in open reading frame

### Sheet: Complementation
Table S7: Primers and Plasmids for gene deletion and complementation.
Primer/Plasmid	Primer Sequence (5'-3')	Description
pSDMA58		Vector contains hygromycin B (HYG) selectable marker; vector used for Gibson assembly
HYG_F	GCATGCAGGATTCGAGTG	Amplify HYG selectable marker
HYG_R	GGAGCCATGAAGATCCTGA	Amplify HYG selectable marker
P13_HYGR	GCTCCATACAAGCCAACCAC	Amplify 5' side of gene with HYG casette for transformation (gene_GI_1F primer partner); Amplify HYG southern blot probe
P14_HYGF	CGGAAGTGCTTGACATTGG	Amplify 3' side of gene with HYG casette for transformation (gene_GI_4R primer partner); Amplify HYG southern blot probe
SH3007_Gib_1F	attgggtaccgggccccccctcgagTAAACTCCTTCCCCTTCTCC	Amplify promoter and gene with pSDMA58 tail
SH3007_FLAG_1R	CTACTTATCGTCATCGTCTTTGTAGTCGTAATGACCAGACTGGTCGAG	Amplify promoter and gene with FLAG tail on 3' end of gene
SH3007_FLAG_2F	GACTACAAAGACGATGACGATAAGTAGACCTTAAGGGCGCAAAA	Amplify gene terminator with FLAG tail on 3' end of gene
SH3007_Gib_2R	gctggagctccaccgcggtggcggccgcAATGCCTTTATCGGCTGGA	Amplify gene terminator with pSDMA58 tail
3007_GI_2R	CACTCGAATCCTGCATGCAATGCCTTTATCGGCTGGA	Amplify promoter, gene-1xFLAG, and terminator with HYG tail from preconstructed vector
3007_GI_3F	TCAGGATCTTCATGGCTCCGGACTTGCCGACCGACTA	Amplify downstream region with HYG tail
pS58_Gib3007GI_4R	gctggagctccaccgcggtggcggccgcCGACCTACCAGGAGACGAAA	Amplify downstream region with pSDMA58 tail
3007_GI_1F	TAAACTCCTTCCCCTTCTCC	Amplify upstream transformation cassette (P13 primer pair)
3007_GI_4R	CGACCTACCAGGAGACGAAA	Amplify downstream transformation cassette (P14 primer pair)
3007_GI_LoutR	GATGATGGATGGGGAGAATG	Confirm reinsertion of gene (P14 primer pair)
pS584585_Gib_1F	attgggtaccgggccccccctcgagACGTATGGGTGGGGATTTCT	Amplify promoter and gene with pSDMA58 tail
4585_FLAG_1R	TTACTTATCGTCATCGTCTTTGTAGTCATTGGTGGGGTGAATAGACTCG	Amplify promoter and gene with FLAG tail on 3' end of gene
4585_FLAG_2F	GACTACAAAGACGATGACGATAAGTAAATGCCGGCCGATGGTC	Amplify gene terminator with FLAG tail on 3' end of gene
4585_HYG_2R	CACTCGAATCCTGCATGCTGGAACCTCCCAGTG	Amplify gene terminator with HYG tail
4585_HYG_3F	TCAGGATCTTCATGGCTCCTTGTTGTAATAAGGTTGGATAAC	Amplify downstream region with HYG tail
pS58_Gib4585GI_4R	gctggagctccaccgcggtggcggccgcGATGACCGACAATATCTGAG	Amplify downstream region with pSDMA58 tail
4585_GI_1F	ACGTATGGGTGGGGATTTCT	Amplify upstream transformation cassette (P13 primer pair)
4585_GI_4R	TGCAAACCTCTCACCACAAA	Amplify downstream transformation cassette (P14 primer pair)
4585_GI_LoutR	CGAGCCACATACAGGAAACA	Confirm reinsertion of gene (P14 primer pair)
pS585997_Gib_1F	attgggtaccgggccccccctcgagAGCGGGAAAATGGTCAGC	Amplify promoter and gene with pSDMA58 tail
5997_FLAG_1R	TTACTTATCGTCATCGTCTTTGTAGTCTTGAGCAGGTCGGACCTT	Amplify promoter and gene with FLAG tail on 3' end of gene
5997_FLAG_2F	GACTACAAAGACGATGACGATAAGTAAGACGACACTCGTTCTTCTCCTT	Amplify gene terminator with FLAG tail on 3' end of gene
5997_HYG_2R	CACTCGAATCCTGCATGCCTATTGTCGGTGCCAGGTTT	Amplify gene terminator with HYG tail
5997_HYG_3F	TCAGGATCTTCATGGCTCCCGCGATATTGATTTTTCGT	Amplify downstream region with HYG tail
pS58_Gib5997GI_4R	gctggagctccaccgcggtggcggccgcCTGTTGTTTTGCCAGGTTTC	Amplify downstream region with pSDMA58 tail
5997_GI_1F	AGCGGGAAAATGGTCAGC	Amplify upstream transformation cassette (P13 primer pair)
5997_GI_4R	CTGTTGTTTTGCCAGGTTTC	Amplify downstream transformation cassette (P14 primer pair)
5997_GI_LoutR	CTTCTCCATCCAACCCTCAC	Confirm reinsertion of gene (P14 primer pair)
