## Supplementary material for "Systematic Infectome–Phenome Profiling Reveals Cryptococcal Infection-Associated Proteins Driving Immune System Remodeling and Immunization Potential": Table S6

### Sheet: Sheet1
Table S6: Predicted antigenic proteins identified in extracellular vesicles derived from the cipC deletion strain
Protein names	Gene Names	Intramembrane	LOCATION	Vaxigen 2.0 Score	Antigen?	Subcellular location [CC]	Transmembrane	Keywords	Gene Ontology (biological process)	Gene Ontology (cellular component)	Gene Ontology (molecular function)
F-type H-transporting ATPase subunit F	CNAG_02916		B	0.9280	Antigen		TRANSMEM 68..86		Cryptococcus neoformans var. grubii serotype A (strain H99 / ATCC 208821 / CBS 10515 / FGSC 9487) (Filobasidiella neoformans var. grubii)	Membrane	Transmembrane
Plasma membrane protein	CNAG_07625		B	0.7924	Antigen
Uncharacterized protein	CNAG_00534		B/G	0.7873	Antigen			Membrane	Mitochondrion		membrane [GO:0016020]
GTP-binding protein rhoA	CNAG_03315		B	0.7468	Antigen			GTP-binding	Nucleotide-binding	small GTPase mediated signal transduction [GO:0007264]	perinuclear endoplasmic reticulum [GO:0097038]
Cytochrome b5	CNAG_05554		B	0.6842	Antigen		TRANSMEM 137..157		Cryptococcus neoformans var. grubii serotype A (strain H99 / ATCC 208821 / CBS 10515 / FGSC 9487) (Filobasidiella neoformans var. grubii)	Heme	Iron
ATP synthase subunit alpha	CNAG_05750		B	0.6428	Antigen			ATP synthesis	ATP-binding	CF(1)	Hydrogen ion transport
ATP synthase subunit beta (EC 7.1.2.2)	CNAG_05918		B	0.6339	Antigen			ATP synthesis	ATP-binding	CF(1)	Hydrogen ion transport
Protein YOP1	CNAG_06646		B	0.6175	Antigen	SUBCELLULAR LOCATION: Membrane {ECO:0000256|RuleBase:RU362006}	Multi-pass membrane protein {ECO:0000256|RuleBase:RU362006}.			Cryptococcus neoformans var. grubii serotype A (strain H99 / ATCC 208821 / CBS 10515 / FGSC 9487) (Filobasidiella neoformans var. grubii)	Membrane
Ras-like protein	CNAG_00293		B	0.5510	Antigen			Lipoprotein	Prenylation	signal transduction [GO:0007165]	membrane [GO:0016020]
Monosaccharide transporter	CNAG_01683		B	0.5457	Antigen	SUBCELLULAR LOCATION: Membrane {ECO:0000256|ARBA:ARBA00004141}	Multi-pass membrane protein {ECO:0000256|ARBA:ARBA00004141}.	/evidence=""ECO:0000256|SAM:Phobius""	TRANSMEM 175..194	/note=""Helical""	/evidence=""ECO:0000256|SAM:Phobius""
Syntaxin 1B/2/3	CNAG_05615		B	0.5416	Antigen		TRANSMEM 327..348		Cryptococcus neoformans var. grubii serotype A (strain H99 / ATCC 208821 / CBS 10515 / FGSC 9487) (Filobasidiella neoformans var. grubii)	Coiled coil	Membrane
Copper transport protein	CNAG_00979		B	0.5335	Antigen			Color2 [A=255, R=95, G=194, B=180]	9	12
ABC multidrug transporter MDR1	MDR1 CNAG_00796		B	0.5167	Antigen	SUBCELLULAR LOCATION: Cell membrane {ECO:0000269|PubMed:25630649}	Multi-pass membrane protein {ECO:0000255}.	/evidence=""ECO:0000255, ECO:0000255|PROSITE-ProRule:PRU00441""	TRANSMEM 321..341	/note=""Helical""	/evidence=""ECO:0000255, ECO:0000255|PROSITE-ProRule:PRU00441""
MARVEL domain-containing protein	CNAG_01761		B	0.5046	Antigen		TRANSMEM 29..50	Color2 [A=255, R=95, G=194, B=180]	9	12
Solute carrier family 25 (Mitochondrial phosphate transporter), member 3	CNAG_06377		B	0.4997	Antigen	SUBCELLULAR LOCATION: Membrane {ECO:0000256|ARBA:ARBA00004141}	Multi-pass membrane protein {ECO:0000256|ARBA:ARBA00004141}. Mitochondrion inner membrane {ECO:0000256|ARBA:ARBA00004448}		Cryptococcus neoformans var. grubii serotype A (strain H99 / ATCC 208821 / CBS 10515 / FGSC 9487) (Filobasidiella neoformans var. grubii)	Membrane	Repeat
Potassium/sodium efflux P-type ATPase, fungal-type	CNAG_00531		B	0.4719	Antigen		TRANSMEM 84..104	TRANSMEM 330..355	/note=""Helical""	/evidence=""ECO:0000256|SAM:Phobius""	TRANSMEM 844..865
Heparinase II/III family protein	CNAG_01854		B	0.4638	Antigen		TRANSMEM 77..99		Cryptococcus neoformans var. grubii serotype A (strain H99 / ATCC 208821 / CBS 10515 / FGSC 9487) (Filobasidiella neoformans var. grubii)	Membrane	Transmembrane
Phospholipid-transporting ATPase (EC 7.6.2.1)	CNAG_06469		B	0.4530	Antigen	SUBCELLULAR LOCATION: Membrane {ECO:0000256|ARBA:ARBA00004141, ECO:0000256|RuleBase:RU362033}	Multi-pass membrane protein {ECO:0000256|ARBA:ARBA00004141, ECO:0000256|RuleBase:RU362033}.	/evidence=""ECO:0000256|RuleBase:RU362033""	TRANSMEM 1102..1123	/note=""Helical""	/evidence=""ECO:0000256|RuleBase:RU362033""
ABC multidrug transporter AFR2	AFR2 CNAG_00869		B	0.4480	Antigen		SUBCELLULAR LOCATION: Cell membrane {ECO:0000269|PubMed:25630649}	/note=""Helical""	/evidence=""ECO:0000255""	TRANSMEM 614..634	/note=""Helical""
Uncharacterized protein	CNAG_05724		B	0.7834	Antigen		TRANSMEM 281..305		Cryptococcus neoformans var. grubii serotype A (strain H99 / ATCC 208821 / CBS 10515 / FGSC 9487) (Filobasidiella neoformans var. grubii)	Membrane	Signal
Phospholipase (EC 3.1.4.4)	CNAG_02407		C	0.6749	Antigen			Hydrolase	Lipid degradation	Lipid metabolism	inositol lipid-mediated signaling [GO:0048017]
alpha-1,3-glucan synthase (EC 2.4.1.183)	CNAG_03120		B	0.5745	Antigen			/note=""Helical""	/evidence=""ECO:0000256|SAM:Phobius""	TRANSMEM 2132..2154	/note=""Helical""
Ferric-chelate reductase	CNAG_07334		B	0.5213	Antigen	SUBCELLULAR LOCATION: Membrane {ECO:0000256|ARBA:ARBA00004141}	Multi-pass membrane protein {ECO:0000256|ARBA:ARBA00004141}.	/evidence=""ECO:0000256|SAM:Phobius""	TRANSMEM 252..269	/note=""Helical""	/evidence=""ECO:0000256|SAM:Phobius""
Cell division control protein 42 homolog (EC 3.6.5.2)	CNAG_05348		B	0.5176	Antigen	SUBCELLULAR LOCATION: Cell membrane {ECO:0000256|RuleBase:RU367141}	Lipid-anchor {ECO:0000256|RuleBase:RU367141}.	Cryptococcus neoformans var. grubii serotype A (strain H99 / ATCC 208821 / CBS 10515 / FGSC 9487) (Filobasidiella neoformans var. grubii)	Cell cycle	Cell division	Cell membrane
Inorganic phosphate transporter pho88	CNAG_02761		B	0.5055	Antigen		TRANSMEM 31..51
Multiple drug resistance protein	CNAG_03061		B	0.4929	Antigen		SUBCELLULAR LOCATION: Membrane {ECO:0000256|ARBA:ARBA00004141}	/note=""Helical""	/evidence=""ECO:0000256|SAM:Phobius""	TRANSMEM 174..193	/note=""Helical""
Endoglucanase (EC 3.2.1.4)	CNAG_05411		B	0.4476	Antigen		TRANSMEM 555..579		Cryptococcus neoformans var. grubii serotype A (strain H99 / ATCC 208821 / CBS 10515 / FGSC 9487) (Filobasidiella neoformans var. grubii)	Carbohydrate metabolism	Cellulose degradation
