## Supplementary material for "Systematic Infectome–Phenome Profiling Reveals Cryptococcal Infection-Associated Proteins Driving Immune System Remodeling and Immunization Potential": Table S4

### Sheet: Exclusive CipC interactors
Table S4: Host proteins exclusively identfied from CipC co-immunopreciptation assay
Uniprot Protein ID	Gene name	Protein name	Sequence coverage [%]	Mol. weight [kDa]
PSB10_MOUSE	Psmb10	Proteasome subunit beta type-10	15	29.063
H14_MOUSE	Hist1h1e	Histone H1.4	21.9	21.977
RL17_MOUSE	Rpl17	60S ribosomal protein L17	41.3	21.423
IF5A1_MOUSE	Eif5a	Eukaryotic translation initiation factor 5A-1	29.9	16.832
RL27_MOUSE	Rpl27	60S ribosomal protein L27	38.2	15.798
KAP0_MOUSE	Prkar1a	cAMP-dependent protein kinase type I-alpha regulatory subunit	30.7	43.185
RL34_MOUSE	Rpl34	60S ribosomal protein L34	12.8	13.293
CSK2B_MOUSE	Csnk2b	Casein kinase II subunit beta	36.3	24.942
RL36A_MOUSE	Rpl36a	60S ribosomal protein L36a	16	12.441
RCN2_MOUSE	Rcn2	Reticulocalbin-2	26.6	37.27
TCOF_MOUSE	Tcof1	Treacle protein	3.2	135
RP9_MOUSE	rp9;Rp9	Retinitis pigmentosa 9 protein homolog	12.7	25.261
SPF45_MOUSE	Rbm17	Splicing factor 45	13.1	45.303
DNJC8_MOUSE	Dnajc8	DnaJ homolog subfamily C member 8	18.6	29.812
PRP4B_MOUSE	Prpf4b	Serine/threonine-protein kinase PRP4 homolog	3.4	116.97
DDX47_MOUSE	Ddx47	Probable ATP-dependent RNA helicase DDX47	12.1	50.638
ROA2_MOUSE	Hnrnpa2b1	Heterogeneous nuclear ribonucleoproteins A2/B1	29.2	37.402
TOP1_MOUSE	Top1	DNA topoisomerase 1	5.6	90.875
DJB11_MOUSE	Dnajb11	DnaJ homolog subfamily B member 11	7.5	40.555
LA_MOUSE	Ssb	Lupus La protein homolog	7.7	47.756
VAPB_MOUSE	Vapb	Vesicle-associated membrane protein-associated protein B	20.6	26.918
