## Supplementary material for "Systematic Infectome–Phenome Profiling Reveals Cryptococcal Infection-Associated Proteins Driving Immune System Remodeling and Immunization Potential": Table S5

### Sheet: Sheet1
Table S5: Proteomes of extracellular vesicles derived from WT or cipC deletion strain
Majority protein IDs	Gene Name	Protein name	Sequence coverage [%]	Mol. weight [kDa]	(-)log10 p-value	Difference
J9VJJ1	CNAG_00655	Large subunit acidic ribosomal protein P1	82.6	10.83	4.80767	11.8559
J9VSL1	CNAG_04799	Large subunit ribosomal protein L14e	63.3	15.458	2.64524	7.91137
J9VMM1	CNAG_00779	Large subunit ribosomal protein L27e	44.1	15.769	4.28192	7.84923
J9VF52	CNAG_00821	Large subunit ribosomal protein L34e	57.5	12.597	4.23253	7.56606
J9VG91	CNAG_00232	Large subunit ribosomal protein L30e	35.4	12.343	4.4353	7.52525
J9VVZ9	CNAG_03577	60S acidic ribosomal protein P0	36.5	33.424	5.43077	7.51686
J9VJ71	CNAG_05232	Large subunit ribosomal protein L8	47.1	27.457	2.49577	7.32122
J9VQ69	CNAG_02843	RRM domain-containing protein	70.8	30.413	2.91834	7.17802
J9VNN9	CNAG_05762	Large subunit acidic ribosomal protein P2	82	11.074	4.54432	7.16122
J9VKV8	CNAG_03739	Large subunit ribosomal protein L10-like	38.9	24.846	5.2054	7.09212
J9VID8	CNAG_02754	40S ribosomal protein S12	35.8	15.977	2.86762	7.08466
J9VV50	CNAG_07839	Large subunit ribosomal protein L11 (Large subunit ribosomal protein L11, variant)	37.1	19.782	3.75926	7.06518
J9VTA9	CNAG_01486	Ribosomal protein L15	42.3	23.644	2.49838	6.99659
J9VZI7	CNAG_04445	40S ribosomal protein S7	41.7	22.447	3.54656	6.89366
J9VZS2	CNAG_01990	Small subunit ribosomal protein S5	43.4	22.659	3.69401	6.89114
J9W0B1	CNAG_04762	Large subunit ribosomal protein L4e	68	39.499	3.24835	6.73035
J9W2U5	CNAG_06222	Large subunit ribosomal protein L32e	32.6	14.707	3.93414	6.69508
J9VUI4	CNAG_01683	Monosaccharide transporter	10.2	64.627	4.70516	6.64383
J9VDR3	CNAG_00034	Large subunit ribosomal protein L9e	41.9	21.185	4.15031	6.62825
J9W0I6	CNAG_06231	Large subunit ribosomal protein L13	43.7	22.452	2.3857	6.61794
J9VKN9	CNAG_01332	Small subunit ribosomal protein S24e	39.3	15.378	3.79768	6.57853
J9VHL5	CNAG_02811	Small subunit ribosomal protein S29	66.1	6.6016	2.72039	6.56414
J9VTE3	CNAG_01170	Small subunit ribosomal protein S17	46.2	16.305	3.78879	6.53294
J9W2G5	CNAG_06095	Large subunit ribosomal protein L13e	42	23.33	2.5663	6.40645
J9VSC4	CNAG_02330	Large subunit ribosomal protein L21e	58.1	18.523	2.1287	6.40487
J9VXK4	CNAG_05556	60S ribosomal protein L38	56.2	10.688	2.74129	6.30037
J9VD88	CNAG_00116	Small subunit ribosomal protein S3	52.8	27.862	2.09092	6.27563
J9VXE8	CNAG_01884	Large subunit ribosomal protein L3	56.2	43.788	2.11463	6.27391
J9VLP5	RPS1 CNAG_04004	40S ribosomal protein S1	35.9	29.388	2.30999	6.27033
J9VXL7	CNAG_03198	40S ribosomal protein S8	49	23.803	3.03447	6.18423
J9VHP1	CNAG_02974	Voltage-dependent anion channel protein 2	68.5	30.636	2.28429	6.08936
J9VU89	CNAG_01628	Small subunit ribosomal protein S20	38.7	13.395	4.11592	6.05599
J9VME1	AFR1 CNAG_00730	ABC multidrug transporter AFR1	18.9	172.52	2.75704	6.00106
J9VZ02	CNAG_06447	Large subunit ribosomal protein L22	53.8	20.499	2.21112	5.9942
J9VTA4	CNAG_01480	Large subunit ribosomal protein L12	61.2	17.561	2.62737	5.97627
J9VP88	CNAG_05750	ATP synthase subunit alpha	38	58.056	2.82716	5.95137
J9VY34	CNAG_06101	ADP/ATP translocase (ADP,ATP carrier protein)	44.7	33.794	3.1285	5.93793
J9VX05	CNAG_05555	60S ribosomal protein L8	59.8	29.442	2.72023	5.82366
J9VL49	CNAG_01181	Small subunit ribosomal protein S27Ae	20.8	17.602	2.20259	5.79191
J9VFG4	CNAG_00703	Large subunit ribosomal protein L31e	49.2	14.37	1.71185	5.77681
J9VH22	CNAG_03948	NAD(P)H:quinone oxidoreductase, type IV	48.2	34.514	1.94968	5.71368
J9VKN5	CNAG_01119	POT family proton-dependent oligopeptide transporter	10.6	68.311	2.63001	5.70909
J9VI36	CNAG_07519	Major facilitator superfamily (MFS) profile domain-containing protein	8.9	67.173	4.2636	5.6254
J9VUU8	CNAG_02359	40S ribosomal protein S25	32.7	11.793	4.9186	5.62232
J9VQI0	CNAG_03283	Large subunit ribosomal protein L24e	41.3	16.802	2.18057	5.60145
J9VPP7	CNAG_05918	ATP synthase subunit beta (EC 7.1.2.2)	51.6	58.666	2.64874	5.56119
J9W358	CNAG_06377	Solute carrier family 25 (Mitochondrial phosphate transporter), member 3	26.2	38.98	5.84766	5.53879
J9VFY8	CNAG_03780	Small subunit ribosomal protein S16	72.9	15.422	2.97973	5.53552
J9VZT6	CNAG_05525	40S ribosomal protein S26	37.1	14.502	2.27786	5.53272
J9VKC4	CNAG_02817	GTP-binding protein ypt2	41.7	23.472	3.49936	5.50231
J9VR33	CNAG_03510	60S ribosomal protein L36	39.6	12.609	2.39854	5.47535
J9W225	CNAG_01976	Large subunit ribosomal protein L23	46.4	14.664	1.97125	5.47013
J9VHE4	CNAG_00672	Small subunit ribosomal protein S11	54.2	17.545	2.79059	5.45419
J9VSX5	CNAG_02100	Fatty acid synthase subunit alpha, fungi type	20	157.57	2.02745	5.42883
J9VRH1	CNAG_06699	Glyceraldehyde-3-phosphate dehydrogenase (EC 1.2.1.12)	23	36.308	3.76685	5.34978
J9VEL7	CNAG_00334	Hsp75-like protein	36	67.127	1.73983	5.34874
J9VT96	CNAG_01224	Large subunit ribosomal protein L18-A	47.4	21.35	2.90972	5.24859
J9VSC8	CNAG_04448	Ribosomal protein L19	27.3	22.704	2.86342	5.23671
J9VTK1	CNAG_01577	Glutamate dehydrogenase	33.9	49.193	1.64527	5.21049
J9VKI7	CNAG_02761	Inorganic phosphate transporter pho88	40.7	20.735	2.12448	5.19687
J9VGY9	CNAG_03015	Ribosomal protein L37	33	10.194	1.43906	5.1599
J9VYP1	RPS0 CNAG_04114	40S ribosomal protein S0	46.6	31.485	3.41669	5.15921
J9VGW3	CNAG_03053	Large subunit ribosomal protein L23	40.3	17.252	1.81542	5.12792
J9VH15	CNAG_00534	Uncharacterized protein	56.6	7.9137	3.58581	5.0831
J9VSJ2	CNAG_02234	60S ribosomal protein L6	54.9	25.435	2.0078	5.06763
J9VTC1	CNAG_04726	60S ribosomal protein L20	49.4	20.312	3.41392	5.06536
J9VH03	CNAG_03000	Small subunit ribosomal protein S19e	50.3	18.102	2.49025	5.02246
J9VPA5	CNAG_04021	Large subunit ribosomal protein L24	51.9	14.985	2.2839	5.00467
J9VHC1	CNAG_04068	Large subunit ribosomal protein L28e	41.7	16.632	1.91282	4.95176
J9VS67	CNAG_04903	Uncharacterized protein	18.1	20.652	1.77588	4.95127
J9VKK2	CNAG_01153	Small subunit ribosomal protein S13e	31.8	16.972	1.898	4.85509
J9VRC5	CNAG_06646	Protein YOP1	19.4	23.042	2.6956	4.83842
J9VSU2	CNAG_04884	60S ribosomal protein L44 (60S ribosomal protein L41)	21.7	12.146	2.63731	4.83676
J9VW40	CNAG_06605	Small subunit ribosomal protein S2	35.5	27.647	3.7539	4.80054
J9VL03	CNAG_00990	F-type H-transporting ATPase subunit H (F-type H-transporting ATPase subunit H, variant)	33.6	12.821	5.67795	4.72411
J9VU28	CNAG_05800	Large subunit ribosomal protein L33-b	47.6	11.842	2.71584	4.69017
T2BMH4;J9VLN4	CNAG_00979	Copper transport protein	21.8	21.507	3.34918	4.66484
J9VRP1	CNAG_04168	Histone H1	10.3	19.708	2.70915	4.66094
J9VPF2	CNAG_05814	Small subunit ribosomal protein S10e	25.9	17.008	2.38243	4.62116
J9VWJ8	CNAG_01586	ATP synthase subunit 4	19.8	25.566	2.47252	4.56692
J9VXK6	CNAG_01951	Small subunit ribosomal protein S22-A (Small subunit ribosomal protein S22-A, variant)	17.7	14.456	4.42321	4.55096
J9VVE7	CNAG_02129	Uncharacterized protein	22.7	102.01	1.64577	4.54747
J9VMZ2	CNAG_02748	UTP--glucose-1-phosphate uridylyltransferase (EC 2.7.7.9)	15.5	56.332	2.29866	4.50643
J9VM66	CNAG_00656	Large subunit ribosomal protein L7e	45.2	28.268	1.10439	4.50158
J9VXH5	CNAG_04883	Small subunit ribosomal protein S18	45.8	17.88	1.87332	4.49911
J9VIQ6	CNAG_05068	GTP-binding protein ypt1	43.9	22.613	2.08326	4.44282
J9VUD6	CNAG_05904	Small subunit ribosomal protein S14	40.7	15.735	2.17923	4.42409
J9VMD3	CNAG_02928	Large subunit ribosomal protein L5e	24.7	34.659	1.39099	4.33508
J9VNP9	CNAG_03819	Sterol 24-C-methyltransferase	12	38.517	3.3237	4.21779
J9VZW0	CNAG_05554	Cytochrome b5	14.6	17.071	2.01609	4.19368
J9VQI1	CNAG_02144	Ribosomal protein	39.8	25.52	0.879458	4.18254
J9VDS7	CNAG_00293	Ras-like protein	42.6	24.222	1.50753	4.11605
J9VNN1	CNAG_01120	Acetyltransferase component of pyruvate dehydrogenase complex (EC 2.3.1.12)	19.3	50.515	2.83586	4.11106
J9VZ70;J9VU43	SSA1 CNAG_01727	Transcriptional coregulator SSA1	37.6	69.573	1.27899	4.09542
J9VF33	MDR1 CNAG_00796	ABC multidrug transporter MDR1	6	152.14	3.24459	4.04523
J9VPA2	AFR2 CNAG_00869	ABC multidrug transporter AFR2	3.7	169.78	2.51824	4.04473
J9W0J5	CNAG_06241	Acidic laccase	3	71.161	3.02497	4.02488
J9VLH0	CNE1 CNAG_02500	Calnexin	14.3	61.004	2.88046	4.01346
J9VQ24	CNAG_01428	Eukaryotic translation initiation factor 5A (eIF-5A)	35.4	17.296	2.53789	3.90923
J9VVH4	CNAG_02099	Fatty acid synthase subunit beta, fungi type	15.7	275.1	1.42299	3.90838
J9VNW6	CNAG_06633	Small subunit ribosomal protein S15	20.7	17.128	2.69702	3.88657
J9VHM5;T2BLU2	CNAG_02994	AMP-activated protein kinase glycogen-binding domain-containing protein	13.6	72.996	2.08703	3.82145
J9VR37	CNAG_06923	Phosphoketolase	9.5	93.668	2.43931	3.80737
J9VPV7	CNAG_02407	Phospholipase (EC 3.1.4.4)	16.2	100.22	2.08137	3.80659
T2BMZ0;J9VXA5	CNAG_03120	alpha-1,3-glucan synthase (EC 2.4.1.183)	7.2	272.31	1.17863	3.80254
J9VLI9	CNAG_00417	Elongation factor 1-gamma	12.6	46.763	3.64665	3.80163
J9VVZ0	CNAG_03565	Plasma membrane ATPase (EC 7.1.2.1)	3.4	118.08	1.86355	3.78129
J9VN00	CNAG_02736	CCT-theta	12.1	58.421	2.03122	3.73742
J9VF01	CNAG_00531	Potassium/sodium efflux P-type ATPase, fungal-type	12.9	118.31	1.30805	3.71553
J9VMU0	CNAG_06800	Uncharacterized protein	37	9.7508	1.06884	3.7076
J9VVA3	CNAG_03303	40S ribosomal protein S27	44.6	8.9695	1.5182	3.69759
J9VK09	CNAG_02916	F-type H-transporting ATPase subunit F	34	10.558	2.34807	3.68857
J9VZ19	CNAG_06469	Phospholipid-transporting ATPase (EC 7.6.2.1)	3.7	175.21	1.68142	3.67088
J9W1A3	CNAG_05348	Cell division control protein 42 homolog (EC 3.6.5.2)	20.2	21.368	2.74481	3.66037
J9VSX3	CNAG_04676	ATP-dependent 6-phosphofructokinase (ATP-PFK) (Phosphofructokinase) (EC 2.7.1.11) (Phosphohexokinase)	24.3	98.788	2.02368	3.59457
J9VPF5	CNAG_05199	Chaperone DnaK	12.2	71.772	2.17516	3.53414
J9VYC1	CNAG_03507	Mitochondrial-processing peptidase subunit beta	17.2	48.886	2.07508	3.52585
J9W0X6	CNAG_06381	DUF221-domain-containing protein	26.1	94.598	1.15738	3.48057
J9VKZ2	CNAG_07334	Ferric-chelate reductase	8.4	72.308	2.3269	3.44106
J9VGV0	CNAG_03072	phosphopyruvate hydratase (EC 4.2.1.11)	16.7	47.685	1.69987	3.36178
J9VMQ3	CNAG_00819	40S ribosomal protein S30	31.8	7.2965	2.01321	3.34236
J9VHU4	CNAG_00815	MFS transporter, SIT family, siderophore-iron:H symporter	6.5	66.275	1.96191	3.32178
J9VQZ9	CNAG_01117	Elongation factor 3	8.3	116.41	1.33449	3.297
J9VZG6	CNAG_01854	Heparinase II/III family protein	15.8	90.69	0.913003	3.18611
J9VRJ9	CNAG_00886	Adenosylhomocysteinase (EC 3.13.2.1)	8.6	46.907	2.01473	3.16793
J9VS08	CNAG_02455	Choline transporter	12.2	61.463	1.87209	3.11778
J9VZA0	CNAG_01761	MARVEL domain-containing protein	30.3	22.45	0.704531	2.84713
J9VV89	CNAG_01984	Transaldolase (EC 2.2.1.2)	26.6	35.294	0.917874	2.81347
T2BNZ0;J9VL75	CNAG_01152	40S ribosomal protein S6	45.9	26.036	1.68165	2.80803
J9VGS7	CNAG_00418	S-adenosylmethionine synthase (EC 2.5.1.6)	6	43.14	2.40662	2.80474
J9W480	CNAG_05615	Syntaxin 1B/2/3	13.4	38.579	0.783561	2.76778
J9VS17	CNAG_05235	Protein BMH2	26.6	28.994	1.36606	2.73223
J9VSP6	CNAG_04760	Cytoplasmic protein	10.5	32.093	2.64915	2.73008
J9VM11	CNAG_03061	Multiple drug resistance protein	14.2	70.119	0.864695	2.65067
J9VXF1	CNAG_01890	5-methyltetrahydropteroyltriglutamate--homocysteine S-methyltransferase (EC 2.1.1.14)	12.7	85.375	0.876677	2.58884
J9VU98	CNAG_01821	Uncharacterized protein	11.5	24.694	1.31711	2.57671
J9VNK2	CNAG_05724	Uncharacterized protein	4.2	59.38	1.4477	2.5504
J9W1F6	CNAG_05411	Endoglucanase (EC 3.2.1.4)	3.2	63.858	2.34786	2.49927
J9VND2	CDA2 MP98 CNAG_01230	Chitin deacetylase 2 (EC 3.5.1.41)	8.6	48.289	0.495894	2.42345
J9VLM0	CNAG_07487	ATP synthase subunit d, mitochondrial	49.7	18.866	0.647478	2.42277
J9W469	CNAG_05602	Multifunctional fusion protein [Includes: Delta-1-pyrroline-5-carboxylate dehydrogenase (P5C dehydrogenase) (L-glutamate gamma-semialdehyde dehydrogenase);L-glutamate gamma-semialdehyde dehydrogenase (EC 1.2.1.88)]	10.8	59.775	1.20955	2.3972
J9VJC5	CNAG_04011	Large subunit ribosomal protein L37a	64.1	10.077	2.64473	2.38142
J9VPD8	QCR2 CNAG_05179	Cytochrome b-c1 complex subunit 2, mitochondrial	20	44.542	1.22518	2.34064
J9VPK0	CNAG_07625	Plasma membrane protein	6.3	85.981	0.919221	2.0643
J9VIF7	CNAG_02726	Cytoplasmic protein	36.2	33.345	0.407952	1.87686
J9VJ21	CNAG_03891	Hsp60-like protein	48	61.395	0.891637	1.80212
J9VJJ6;T2BNJ0	CNAG_06840	Elongation factor 2	7.8	92.594	0.501085	1.70122
J9VT08	CNAG_03315	GTP-binding protein rhoA	32	21.693	1.43426	1.59835
J9VMY8	CNAG_02753	Endoplasmic reticulum protein	5.8	30.826	0.671526	1.54294
J9VQS6	CNAG_01204	ATP synthase subunit 5, mitochondrial	14.9	21.89	0.769277	1.50109
J9VLE6;J9VXH6	CNAG_00370	Polyubiquitin	41.1	14.653	0.802302	1.37285
Q9P8P2	PLB1 CNAG_06085	Phospholipase B (EC 3.1.1.5) (Lysophospholipase)	6.8	68.817	0.278613	1.30187
J9VF99	CNAG_00640	40S ribosomal protein S4	62.7	29.659	0.784887	1.2433
J9W2J0	CNAG_06125	Elongation factor 1-alpha	42.2	50.356	0.834493	0.947636
J9W2F6	CNAG_06081	Glucose oxidase	17.4	92.054	0.273847	0.814356
J9VWK6	CNAG_06400	Plasma membrane ATPase (EC 7.1.2.1)	50.8	108.54	0.60012	0.712914
J9VQD3	CNAG_02189	alpha-amylase (EC 3.2.1.1)	20.5	57.422	0.887751	0.60919
J9VQA5	CNAG_03438	Hexose transporter	21.3	56.588	0.0437742	0.300634
J9VPD7	CDA1 CNAG_05799	Chitin deacetylase 1 (EC 3.5.1.41)	19.6	48.854	0.175302	0.252661
J9VYA4	CNAG_03485	Polyamine transporter 1	9.5	80.409	0.0257056	0.12724
J9VMN2	CNAG_02331	Small subunit ribosomal protein S9	23.3	22.238	0.0254256	0.0491061
J9VF13	CNAG_00771	Large subunit ribosomal protein L29	17.3	14.679	0.154042	-0.891127
J9VXN6	CNAG_05595	Uncharacterized protein	11.5	43.429	0.740571	-0.980626
J9VRV1	CNAG_02485	ATP synthase subunit gamma	14.9	30.963	1.88453	-1.29673
J9VK64	CNAG_02860	Endo-1,3(4)-beta-glucanase	5.5	48.636	0.214236	-1.29914
J9VSJ4	CNAG_04524	Zinc metalloprotease	4.8	99.467	1.39233	-1.45398
J9VPM4	CNAG_05893	Uncharacterized protein	12.2	38.406	0.306889	-1.51558
J9VHF9	CNAG_02850	Glucan endo-1,3-alpha-glucosidase agn1	8	94.146	1.76013	-1.66707
J9VVQ4	CNAG_02030	Glyoxal oxidase	21	72.218	1.39407	-1.83591
O93927	FKS1 CNAG_06508	1,3-beta-glucan synthase component FKS1 (EC 2.4.1.34)	7.8	204.37	1.36284	-1.84454
J9VMN7	CNAG_00799	Cellulase	12.2	85.301	1.59484	-1.86743
J9VDC2	CNAG_00150	Peptidase	24.5	100.92	2.35883	-2.05867
J9VF18	CNAG_00776	Immunoreactive mannoprotein MP88	13.5	38.21	1.07488	-3.80657
J9VLH9	CNAG_00407	Glyoxal oxidase	23.9	70.765	2.02823	-3.85847
J9VRA4	CNAG_04245	Chitinase (Chitinase, variant)	5.9	85.5	3.42325	-4.60791
J9VUB8	CNAG_01653	Cytokine inducing-glycoprotein	11	29.568	3.81558	-5.52897
