## Supplementary material for "Systematic Infectome–Phenome Profiling Reveals Cryptococcal Infection-Associated Proteins Driving Immune System Remodeling and Immunization Potential": Table S3

### Sheet: Sheet0
Table S3: Proteins with significantly increased abundance upon deletion of cipC.
Entry Name	Protein names	Gene Names	Gene Ontology (cellular component)	Gene Ontology (molecular function)	Keywords	Gene Ontology (biological process)
J9VFC7_CRYNH	Ribosome assembly protein 3	CNAG_00669	nucleolus [GO:0005730]; preribosome, large subunit precursor [GO:0030687]		Nucleus;Ribonucleoprotein;Ribosome biogenesis	ribosomal large subunit assembly [GO:0000027]
J9VVK2_CRYNH	Peptidyl-prolyl isomerase CWC27	CNAG_04805	catalytic step 2 spliceosome [GO:0071013]	peptidyl-prolyl cis-trans isomerase activity [GO:0003755]	Isomerase;mRNA processing;mRNA splicing;Nucleus;Rotamase;Spliceosome
J9VSK9_CRYNH	SURF1-like protein	CNAG_04539	mitochondrial inner membrane [GO:0005743]		Membrane;Mitochondrion;Mitochondrion inner membrane;Transmembrane;Transmembrane helix	mitochondrial cytochrome c oxidase assembly [GO:0033617]
J9VI97_CRYNH	C3H1-type domain-containing protein	CNAG_06916		zinc ion binding [GO:0008270]	Coiled coil;Metal-binding;Zinc;Zinc-finger
J9VG09_CRYNH	ATP synthase subunit delta, mitochondrial	CNAG_06767	mitochondrial inner membrane [GO:0005743]; proton-transporting ATP synthase complex [GO:0045259]	proton-transporting ATP synthase activity, rotational mechanism [GO:0046933]	ATP synthesis;CF(1);Hydrogen ion transport;Ion transport;Membrane;Mitochondrion;Mitochondrion inner membrane;Transit peptide;Transport
J9VXJ9_CRYNH	Glutamate synthase [NADH]	CNAG_04862		3 iron, 4 sulfur cluster binding [GO:0051538]; flavin adenine dinucleotide binding [GO:0050660]; FMN binding [GO:0010181]; glutamate synthase (NADH) activity [GO:0016040]; iron ion binding [GO:0005506]; oxidoreductase activity, acting on the CH-NH2 group of donors, NAD or NADP as acceptor [GO:0016639]	3Fe-4S;Amino-acid biosynthesis;FAD;Flavoprotein;FMN;Glutamate biosynthesis;Glutamine amidotransferase;Iron;Iron-sulfur;Metal-binding;Oxidoreductase	L-glutamate biosynthetic process [GO:0097054]
J9VJU0_CRYNH	U3 small nucleolar ribonucleoprotein LCP5	CNAG_05228	nucleolus [GO:0005730]; small-subunit processome [GO:0032040]		Ribonucleoprotein	maturation of SSU-rRNA from tricistronic rRNA transcript (SSU-rRNA, 5.8S rRNA, LSU-rRNA) [GO:0000462]
J9VR82_CRYNH	Transcriptional regulator	CNAG_07797
J9VV65_CRYNH	Rho GTPase activator	CNAG_03248	cell cortex [GO:0005938]	GTPase activator activity [GO:0005096]	GTPase activation	regulation of fungal-type cell wall organization [GO:0060237]; signal transduction [GO:0007165]
J9VS63_CRYNH	DNA-directed RNA polymerases I, II, and III subunit RPABC2	CNAG_04372	RNA polymerase I complex [GO:0005736]; RNA polymerase II, core complex [GO:0005665]; RNA polymerase III complex [GO:0005666]	DNA binding [GO:0003677]; DNA-directed RNA polymerase activity [GO:0003899]	DNA-directed RNA polymerase;Nucleus;Phosphoprotein;Transcription	transcription by RNA polymerase I [GO:0006360]; transcription by RNA polymerase II [GO:0006366]; tRNA transcription by RNA polymerase III [GO:0042797]
J9VGM3_CRYNH	DUF2423 domain-containing protein	CNAG_04037	preribosome, large subunit precursor [GO:0030687]
J9VUN9_CRYNH	Mitochondrial import inner membrane translocase subunit TIM22	CNAG_01756	TIM22 mitochondrial import inner membrane insertion complex [GO:0042721]	mitochondrion targeting sequence binding [GO:0030943]; protein transmembrane transporter activity [GO:0008320]	Membrane;Mitochondrion;Mitochondrion inner membrane;Protein transport;Translocation;Transmembrane;Transmembrane helix;Transport	protein insertion into mitochondrial inner membrane [GO:0045039]
J9W323_CRYNH	DNA-binding protein creA	CNAG_06327	cytoplasm [GO:0005737]; nucleus [GO:0005634]	RNA polymerase II cis-regulatory region sequence-specific DNA binding [GO:0000978]; zinc ion binding [GO:0008270]	DNA-binding;Metal-binding;Nucleus;Repeat;Repressor;Transcription;Transcription regulation;Zinc;Zinc-finger	carbon catabolite repression of transcription from RNA polymerase II promoter by glucose [GO:0000433]
J9VKH8_CRYNH	Phosphodiesterase	CNAG_07470		3',5'-cyclic-nucleotide phosphodiesterase activity [GO:0004114]; metal ion binding [GO:0046872]	Hydrolase;Metal-binding	signal transduction [GO:0007165]
J9W389_CRYNH	rRNA-processing protein EFG1	CNAG_06412	nucleolus [GO:0005730]; preribosome, small subunit precursor [GO:0030688]		Coiled coil;Nucleus;rRNA processing	maturation of SSU-rRNA from tricistronic rRNA transcript (SSU-rRNA, 5.8S rRNA, LSU-rRNA) [GO:0000462]
J9VQE3_CRYNH	Hemolysin	CNAG_02179	cytoplasm [GO:0005737]; membrane [GO:0016020]	ubiquitin-like protein transferase activity [GO:0019787]	Autophagy;Membrane;Protein transport;Repeat;Transmembrane;Transmembrane helix;Transport;Ubl conjugation pathway	autophagy [GO:0006914]; intracellular manganese ion homeostasis [GO:0030026]; magnesium ion homeostasis [GO:0010960]; protein transport [GO:0015031]
J9VHY1_CRYNH	DNA polymerase epsilon catalytic subunit	CNAG_02654	epsilon DNA polymerase complex [GO:0008622]	4 iron, 4 sulfur cluster binding [GO:0051539]; DNA binding [GO:0003677]; DNA-directed DNA polymerase activity [GO:0003887]; nucleotide binding [GO:0000166]; single-stranded DNA 3'-5' DNA exonuclease activity [GO:0008310]; zinc ion binding [GO:0008270]	4Fe-4S;DNA replication;DNA-binding;DNA-directed DNA polymerase;Iron;Iron-sulfur;Metal-binding;Nucleotidyltransferase;Nucleus;Transferase;Zinc;Zinc-finger	base-excision repair, gap-filling [GO:0006287]; DNA replication proofreading [GO:0045004]; leading strand elongation [GO:0006272]; mitotic cell cycle [GO:0000278]; nucleotide-excision repair, DNA gap filling [GO:0006297]
J9VKA3_CRYNH	U3 small nucleolar RNA-associated protein 14	CNAG_06766	nucleolus [GO:0005730]; small-subunit processome [GO:0032040]		Coiled coil;Nucleus;Phosphoprotein	rRNA processing [GO:0006364]
J9VWN0_CRYNH	Fungal specific transcription factor	CNAG_06425	nucleus [GO:0005634]	DNA-binding transcription factor activity, RNA polymerase II-specific [GO:0000981]; sequence-specific DNA binding [GO:0043565]; zinc ion binding [GO:0008270]	DNA-binding;Metal-binding;Nucleus;Transcription;Transcription regulation;Zinc	DNA-templated transcription [GO:0006351]; positive regulation of transcription by RNA polymerase II [GO:0045944]
J9VU02_CRYNH	SET domain-containing protein	CNAG_04146
T2BN16_CRYNH	Glycine-rich RNA binding protein, variant 2	CNAG_03281		RNA binding [GO:0003723]	RNA-binding
J9VNQ6_CRYNH	Transcription initiation factor IIB	CNAG_05783	nucleus [GO:0005634]; transcription preinitiation complex [GO:0097550]	RNA polymerase II general transcription initiation factor activity [GO:0016251]; TBP-class protein binding [GO:0017025]; translation initiation factor activity [GO:0003743]; zinc ion binding [GO:0008270]	Initiation factor;Metal-binding;Protein biosynthesis;Transcription;Transcription regulation;Zinc;Zinc-finger	transcription initiation at RNA polymerase II promoter [GO:0006367]; transcription preinitiation complex assembly [GO:0070897]
J9VDC2_CRYNH	Peptidase	CNAG_00150	extracellular space [GO:0005615]; membrane [GO:0016020]	serine-type endopeptidase activity [GO:0004252]	Cell wall;Hydrolase;Protease;Secreted;Serine protease;Signal	proteolysis [GO:0006508]
J9VPD1_CRYNH	L-lactate dehydrogenase	CNAG_05169		heme binding [GO:0020037]; L-lactate dehydrogenase (cytochrome) activity [GO:0004460]; metal ion binding [GO:0046872]	Flavoprotein;FMN;Heme;Iron;Metal-binding;Mitochondrion;Oxidoreductase;Transit peptide;Transport	lactate metabolic process [GO:0006089]
J9VVD6_CRYNH	MYND-type domain-containing protein	CNAG_03348	cytoplasm [GO:0005737]; MUB1-RAD6-UBR2 ubiquitin ligase complex [GO:1990304]	zinc ion binding [GO:0008270]	Cytoplasm;Metal-binding;Zinc;Zinc-finger	establishment or maintenance of cell polarity [GO:0007163]; ubiquitin-dependent protein catabolic process [GO:0006511]
