## Supplementary material for "Systematic Infectome–Phenome Profiling Reveals Cryptococcal Infection-Associated Proteins Driving Immune System Remodeling and Immunization Potential": Table S2

### Sheet: Sheet5
Table S2. C. neoformans proteins identified from infectome profiling with exclusive detection or >16-fold increase in abundance.
In vitro proteome vs Infectome
Protein ID	Gene name	Protein name	Infectome Sequence coverage [%]	In vitro proteome Sequence coverage [%]	Mol. weight [kDa]	CN infectome	CN proteome
J9VFN3	CNAG_03667	Uncharacterized protein	39.1	26.8	14.973	1.4382	-2.98547
J9VHN6	CNAG_02775	Copper acquisition factor BIM1	9.2	NaN	22.46	-0.9873	-7.70171
J9VJD2	CNAG_05069	Ubiquinol-cytochrome c reductase subunit 10	41.9	28.4	8.1353	0.3151	-5.25951
J9VLJ9	CNAG_01019	Superoxide dismutase [Cu-Zn]	31.8	20.1	16.148	1.3468	-4.72684
J9VPP8	CNAG_03007	CipC protein	55.9	27.9	12.221	3.6825	-2.15322
J9VQG1	CNAG_03492	Uncharacterized protein	3	NaN	44.073	-1.4024	-7.70171
J9VS14	CNAG_04322	Uncharacterized protein	85.8	92	11.897	3.3843	-1.54578
J9VS67	CNAG_04903	Uncharacterized protein	17.5	22	20.652	1.216	-3.92867
J9VTB8	CNAG_06578	Uncharacterized protein	36.4	23	20.39	-0.0266504	-5.79175
J9VTL6	CNAG_06644	C-22 sterol desaturase	7.2	NaN	59.866	-2.2482	-7.70171
J9VV53	CNAG_01943	Translation initiation factor 4E	7.3	NaN	41.757	-2.0183	-7.70171
J9VVL8	CNAG_04785	Stress-response A/B barrel domain-containing protein	32.1	NaN	11.624	-2.7592	-7.70171
J9VVX0	CNAG_03544	Uncharacterized protein	27.1	NaN	19.228	-0.571651	-7.70171
J9VVZ0	CNAG_03565	Plasma membrane ATPase (EC 7.1.2.1)	4.8	NaN	118.08	-2.08445	-7.70171
J9VW34	CNAG_06453	Benzodiazapine receptor	41	41	19.4	2.1716	-3.47057
J9VX83	CNAG_01799	Ubiquinol-cytochrome c reductase subunit 8	14.3	NaN	13.741	-1.7158	-7.70171
J9VXB8	CNAG_01846	Flavoprotein	27.2	NaN	63.354	0.809201	-7.70171
J9VZY2	MDE1	Methylthioribulose-1-phosphate dehydratase (MTRu-1-P dehydratase)	9.8	NaN	27.247	-2.8803	-7.70171
J9W0P9	CNAG_04585	Uncharacterized protein	79.3	59.8	8.6705	0.917999	-4.38177
J9W1J6	CNAG_01743	Uncharacterized protein	87.7	87.7	8.7714	1.60305	-3.63609
J9W286	CNAG_05997	Uncharacterized protein	26.9	NaN	19.5	-0.0931015	-7.70171
Q8NKE2	AOX1	Alternative oxidase, mitochondrial	22.9	8.2	44.44	0.7787	-4.3393
J9VE17	CNAG_00409	Methyltransf_11 domain-containing protein	10.2	NaN	40.547	-2.4306	-7.70171
J9VE84	CNAG_00491	FeS cluster biogenesis domain-containing protein	15.2	NaN	24.763	-2.2285	-7.70171
J9VHL5	CNAG_02811	Small subunit ribosomal protein S29	32.1	17.9	6.6016	0.137699	-4.38865
J9VI27	CNAG_06759	Dehydrogenase	13.7	NaN	40.079	-1.34085	-7.70171
J9VIQ1	CNAG_00315	HHE domain-containing protein	41.1	NaN	25.239	0.253	-7.70171
J9VKP3	CNAG_03679	Acylphosphatase	33	31.2	12.117	-0.447499	-5.2688
J9VKZ1	CNAG_06946	GAMM1 protein	7.8	NaN	39.134	-2.1457	-7.70171
J9VM28	CNAG_05221	Histone H2A	21.7	39.9	14.713	3.57725	-4.8565
J9VN86	CNAG_07558	CS domain-containing protein	13.4	25.4	24.905	1.57135	-2.67285
J9VNJ1	CNAG_03759	Conidiation-specific protein 6	33.7	NaN	9.8094	-0.11015	-7.70171
J9VP03	CNAG_07177	NADH dehydrogenase (Ubiquinone) Fe-S protein 3	20.9	NaN	32.379	-1.08225	-7.70171
J9VQC2	CNAG_01323	Complex III subunit 7	33.6	NaN	17.683	0.5206	-7.70171
J9VQT3	CNAG_02048	Proline dehydrogenase	4.7	NaN	71.214	-1.87685	-7.70171
J9VRL7	CNAG_00866	Transketolase	41.6	NaN	70.863	-0.572201	-7.70171
J9VVR7	CNAG_06315	Protein CWC15	19	NaN	29.87	-1.5602	-7.70171
J9VVZ2	CNAG_06404	Uncharacterized protein	22.1	NaN	8.8768	0.925098	-7.70171
J9VYN0	CNAG_04105	Uncharacterized protein	89.6	89.6	7.0536	4.49995	-0.683807
J9W0P8	CNAG_06294	2-oxoadipate dioxygenase/decarboxylase	19.5	NaN	51.237	0.671999	-7.70171
J9W404	CNAG_05509	Imidazoleglycerol-phosphate dehydratase	10.4	NaN	21.962	-3.06975	-7.70171
In vitro secretome vs Infectome
Protein IDs	Gene name	Protein names	Infectome Sequence coverage [%]	In vitro secretome Sequence coverage [%]	Mol. weight [kDa]	CN infectome	CN secretome
J9VHN6	CNAG_02775	Copper acquisition factor BIM1	9.2	9.2	22.46	5.7556	-1.80632
J9VJQ8	CNAG_01446	Heat shock protein 9/12	68.6	38.6	7.3789	11.1084	-3.51063
J9VLJ9	CNAG_01019	Superoxide dismutase [Cu-Zn]	31.8	40.9	16.148	8.0272	1.33034
J9VQG1	CNAG_03492	Uncharacterized protein	3	3	44.073	5.5845	-1.09702
J9VHP1	CNAG_02974	Voltage-dependent anion channel protein 2	75.7	8.2	30.636	12.8539	-3.29593
J9VLI9	CNAG_00417	Elongation factor 1-gamma	58.9	6	46.763	10.6839	-3.8231
J9VM28	CNAG_05221	Histone H2A	21.7	11.6	14.713	10.2313	-1.96923
J9VU43	CNAG_01727;CNAG_01750	Hsp72-like protein	51.1	6.7	69.543	10.4072	-3.33161
J9VUB1	CNAG_01648 CNAG_07807	Histone H4	59.2	22.3	11.409	7.2581	-1.73755
J9VVA4	CNAG_06150	Hsp90-like protein	38.2	4.9	79.195	11.2504	-3.77917
J9W2J0	CNAG_06125	Elongation factor 1-alpha	41.5	7	50.356	12.7045	-0.789021
P48465	CNAG_00483	Actin	46.7	16.5	41.83	8.9374	0.5002
