## Supplementary material for "Systematic Infectome–Phenome Profiling Reveals Cryptococcal Infection-Associated Proteins Driving Immune System Remodeling and Immunization Potential": Table S1

### Sheet: Infect_vs_Uninfect
Table S1: Significantly different host proteins upon infection with C. neoformans
Majority protein ID	Gene name	Protein name	Sequence coverage [%]	Mol. weight [kDa]	(-)log10 p-value	Difference
Q66JV4	Rbm12b2	RNA-binding protein 12B-B	10.4	96.449	2.71512	6.08129
S4R2K9	Ank3	Ankyrin-3	4	284.64	3.38247	5.80433
Q60809	Cnot7	CCR4-NOT transcription complex subunit 7	15.4	32.718	1.0387	4.88581
Q6P5F6	Slc39a10	Zinc transporter ZIP10	3.6	94.393	1.08419	4.11315
O54879	Hmgb3	High mobility group protein B3	19.5	23.01	4.3315	3.64765
Q4KWH5	Plch1	1-phosphatidylinositol 4,5-bisphosphate phosphodiesterase eta-1	1.4	187.74	2.65538	3.49056
Q9DCC8	Tomm20	Mitochondrial import receptor subunit TOM20 homolog	20.7	16.284	0.824786	3.12505
Q8K3H0	Appl1	DCC-interacting protein 13-alpha	17	79.327	4.00475	3.10774
P09450	Junb	Transcription factor jun-B	32.6	35.765	1.28309	2.94284
O54786	Dffa	DNA fragmentation factor subunit alpha	12.4	36.572	1.23219	2.81295
Q9DCF9	Ssr3	Translocon-associated protein subunit gamma	7.6	21.064	4.39985	2.78863
Q9DCT6	Bap18	Chromatin complexes subunit BAP18	34.5	17.996	1.13373	2.72106
Q99LU0	Chmp1b1	Charged multivesicular body protein 1b-1	16.1	22.124	2.00528	2.65887
A8DUK4	Hbbt1	Hemoglobin subunit beta-1	57.1	15.748	2.03112	2.64619
Q9R0M6	Rab9a	Ras-related protein Rab-9A	46.3	22.909	1.19774	2.55204
O54864	Suv39h1	Histone-lysine N-methyltransferase SUV39H1	9.5	47.754	3.18961	2.52873
O35490	Bhmt	Betaine--homocysteine S-methyltransferase 1	10.6	45.02	2.0445	2.51942
Q69Z23	Dnah17	Dynein heavy chain 17, axonemal	1	511.6	2.11119	2.4075
Q921H9	Coa7	Cytochrome c oxidase assembly factor 7	17.3	25.617	1.30197	2.33495
Q8VI63	Mob2	MOB kinase activator 2	7.7	26.851	1.39392	2.26776
Q6GQV7	Edrf1	Erythroid differentiation-related factor 1	1.7	138.83	2.77158	2.26745
Q91VB8	haemaglobin alpha 2	Hemoglobin subunit alpha	83.8	15.112	2.13239	2.25711
Q3V009-2	Tmed1	Transmembrane emp24 domain-containing protein 1	15.5	16.635	3.65144	2.22602
P62307	Snrpf	Small nuclear ribonucleoprotein F	48.8	9.7251	1.91031	2.19043
Q8JZN7	Rhot2	Mitochondrial Rho GTPase 2	11.5	69.07	4.76936	2.18169
P54869	Hmgcs2	Hydroxymethylglutaryl-CoA synthase, mitochondrial	9.4	56.822	1.02121	2.14622
Q9JKP5	Mbnl1	Muscleblind-like protein 1	28.4	36.975	0.777099	2.1031
O35083	Agpat1	1-acyl-sn-glycerol-3-phosphate acyltransferase alpha	13	31.709	1.52396	2.09552
G5E8Q5	Dcun1d2	DCN1-like protein	17.8	22.769	2.23369	2.03571
Q8CCI5	Rybp	RING1 and YY1-binding protein	19.3	24.776	2.54309	2.03377
Q6P7T9	Nfatc1	Nuclear factor of activated T-cells, cytoplasmic 1	3	89.47	1.71299	2.02511
Q8R4E9	Cdt1	DNA replication factor Cdt1	8.8	61.509	2.01213	2.00011
P59672	Anks1a	Ankyrin repeat and SAM domain-containing protein 1A	6.4	125.24	0.874263	1.98231
Q9CRA9	Fgfr1op2	FGFR1 oncogene partner 2 homolog	12.6	29.374	2.29527	1.97343
D3Z4S3	Ptrhd1	Putative peptidyl-tRNA hydrolase PTRHD1	27.9	16.037	1.92729	1.96162
Q9QYC7	Ggcx	Vitamin K-dependent gamma-carboxylase	3.6	87.194	2.54391	1.93045
Q8C551	Rad51ap1	RAD51-associated protein 1	11.9	36.227	2.37358	1.89444
Q6NZL6	Tonsl	Tonsoku-like protein	1.8	151.11	1.52086	1.84995
Q61009	Scarb1	Scavenger receptor class B member 1	10.4	56.753	1.2216	1.84657
A1A5B6	Tbc1d25	TBC1 domain family member 25	7.5	82.574	2.65062	1.83246
Q6PH08	Erc2	ERC protein 2	4.5	110.64	1.50096	1.8102
B1ATU5	Dus1l	tRNA-dihydrouridine(16/17) synthase [NAD(P)(+)]-like	4.6	54.164	1.68596	1.80341
Q3UNA4	Nxt2	NTF2-related export protein 2	15.5	16.256	3.62987	1.80095
Q9JM13	Rabgef1	Rab5 GDP/GTP exchange factor	15.7	56.868	1.31756	1.79312
Q9CPQ8	Atp5l	ATP synthase subunit g, mitochondrial	48.5	11.424	3.01791	1.79164
Q8VCH0	Acaa1b	3-ketoacyl-CoA thiolase B, peroxisomal	48.6	43.995	1.5071	1.78028
Q3UFS4	Gpatch11	G patch domain-containing protein 11	21.4	30.608	1.39029	1.73543
Q9CX66	D10Wsu102e	Uncharacterized protein C12orf45 homolog	17.3	19.967	2.17852	1.73428
Q8BGB5	Limd2	LIM domain-containing protein 2	41.4	14.237	2.67248	1.72135
Q3U1C4	Secisbp2		7.1	94.813	1.5965	1.71003
Q9JK83	Pard6b	Partitioning defective 6 homolog beta	4.9	41.067	1.2369	1.69555
F8WHT3	Prrc2b	Protein PRRC2B	4.2	243.12	1.46825	1.68866
E9PU87	Sik3	Serine/threonine-protein kinase SIK3	6.1	150.66	1.93068	1.67346
Q3TSR0	Extl2	Exostosin-like 2	14.9	35.807	2.20098	1.65201
Q8BGB8	Coq4	Ubiquinone biosynthesis protein COQ4 homolog, mitochondrial	13.2	30.084	1.33358	1.60135
Q9CYH2	Fam213a	Redox-regulatory protein FAM213A	11.5	24.394	1.68967	1.59193
Q8C708		Transmembrane protein C16orf54 homolog	14.2	24.532	1.21721	1.57134
Q99M96	St7	Suppressor of tumorigenicity 7 protein	4.5	66.095	1.29783	1.5701
A2AKD6	Pxmp4	Peroxisomal membrane protein 4	16.3	10.365	1.35319	1.5432
Q3TLD5	Uri1	Unconventional prefoldin RPB5 interactor	19.2	59.083	1.60474	1.50396
Q9D9B4	1700112E06Rik	Leucine-rich repeat-containing protein C10orf11 homolog	11.8	25.988	2.32328	1.47063
Q80U56	Avl9	Late secretory pathway protein AVL9 homolog	3.4	72.185	1.23928	1.45644
Q8BGU5	Ccny	Cyclin-Y	7.3	39.394	1.49954	1.42694
Q8R0F8	Fahd1	Acylpyruvase FAHD1, mitochondrial	22	25.172	1.71873	1.40938
O35980	Nthl1	Endonuclease III-like protein 1	11.3	33.636	1.77506	1.35115
Q6PAL0	Bend3	BEN domain-containing protein 3	2.5	94.154	1.61203	1.31156
Q5BL07	Pex1	Peroxisome biogenesis factor 1	5.1	141.43	1.51773	1.29938
Q9D2Q2	Trmt44	Probable tRNA (uracil-O(2)-)-methyltransferase	7.4	79.835	1.69737	1.29181
O70279	Dgcr14	Protein DGCR14	14.8	52.603	2.5463	1.22316
P43275	Hist1h1a	Histone H1.1	37.6	21.785	2.27592	1.18093
O70591	Pfdn2	Prefoldin subunit 2	53.9	16.534	3.49656	1.10961
Q8BYH7	Tbc1d17	TBC1 domain family member 17	11.5	72.859	2.86381	-1.05553
Q9CPS7	Pno1	RNA-binding protein PNO1	50.8	27.453	2.6348	-1.08821
E9QN37	Mpeg1	Macrophage-expressed gene 1 protein	25.1	79.109	2.58525	-1.09814
P11152	Lpl	Lipoprotein lipase	27.8	53.109	2.45466	-1.10639
Q8K4Q8	Colec12	Collectin-12	10.5	81.303	3.17905	-1.14658
L0N7N1	Kif14	Kinesin-like protein KIF14	3.8	186.44	2.00696	-1.18119
O35972	Mrpl23	39S ribosomal protein L23, mitochondrial	44.5	17.121	2.69948	-1.19794
Q99M04	Lias	Lipoyl synthase, mitochondrial	23.9	41.879	3.14886	-1.20191
E9Q1W7	Tbck	TBC domain-containing protein kinase-like protein	10.9	100.64	3.55627	-1.25881
Q3UKC1	Tax1bp1	Tax1-binding protein 1 homolog	10.8	93.629	1.99377	-1.2752
Q6DFV1	Ncapg2	Condensin-2 complex subunit G2	9.8	130.89	2.03994	-1.28861
P62984	Uba52	Ubiquitin-60S ribosomal protein L40	46.9	14.728	1.68678	-1.29218
Q61239	Fnta	Protein farnesyltransferase/geranylgeranyltransferase type-1 subunit alpha	30.5	44.013	1.95346	-1.2949
D3YYW8	Rbm42	RNA-binding protein 42	30.5	47.214	2.48013	-1.29505
Q9JIA7	Sphk2	Sphingosine kinase 2	15.4	65.617	1.53541	-1.31094
Q5XJY4	Parl	Presenilins-associated rhomboid-like protein, mitochondrial	13.3	41.963	1.7635	-1.31194
Q7TQC5	Aptx	Aprataxin	11.7	38.722	1.66231	-1.32004
A6H5Y3	Mtr	Methionine synthase	10.9	139.07	2.17464	-1.32375
Q8K368	Fanci	Fanconi anemia group I protein homolog	9.5	149.32	1.70692	-1.35905
Q9JLT4	Txnrd2	Thioredoxin reductase 2, mitochondrial	17.2	56.602	1.39215	-1.36679
O55236	Rngtt	mRNA-capping enzyme	14.4	68.683	1.74023	-1.36795
Q3TCN2	Plbd2	Putative phospholipase B-like 2	8.2	66.289	3.73993	-1.38152
Q60738	Slc30a1	Zinc transporter 1	5.8	54.716	2.01693	-1.39059
O88668	Creg1	Protein CREG1	22.7	24.452	1.40292	-1.39207
Q5PRF0	Heatr5a	HEAT repeat-containing protein 5A	3.8	219.89	1.79557	-1.39249
Q9D020	Nt5c3a	Cytosolic 5-nucleotidase 3A	29.9	37.252	1.41069	-1.3936
Q9CR13		UPF0562 protein C7orf55 homolog	23	12.694	1.45685	-1.40074
P30355	Alox5ap	Arachidonate 5-lipoxygenase-activating protein	13	18.136	2.56047	-1.40128
Q9D154	Serpinb1a	Leukocyte elastase inhibitor A	18.2	42.574	1.49389	-1.40314
Q64455	Ptprj	Receptor-type tyrosine-protein phosphatase eta	4.9	136.77	1.98697	-1.40481
Q8C878	Uba3	NEDD8-activating enzyme E1 catalytic subunit	24.2	51.737	1.47048	-1.41744
Q9ER39	Tor1a	Torsin-1A	21.6	37.829	3.04433	-1.41952
Q9JKV5	Scamp4	Secretory carrier-associated membrane protein 4	17.4	25.342	2.64914	-1.43445
O70579	Slc25a17	Peroxisomal membrane protein PMP34	27.4	34.412	1.44745	-1.43545
Q3TUF7	Yeats2	YEATS domain-containing protein 2	5	148.95	1.74341	-1.4409
Q922Q9	Chid1	Chitinase domain-containing protein 1	28	44.905	2.64909	-1.44613
Q9D7E4		UPF0449 protein C19orf25 homolog	55	12.111	2.47859	-1.46289
Q99PM3	Gtf2a1	Transcription initiation factor IIA subunit 1	5.8	41.614	1.50958	-1.46632
Q60714	Slc27a1	Long-chain fatty acid transport protein 1	9	71.275	2.22297	-1.4709
Q8K072	Reep4	Receptor expression-enhancing protein 4	15.6	29.69	2.40204	-1.47454
E9Q3L2	Pi4ka		14.2	231.35	1.29605	-1.47488
P52019	Sqle	Squalene monooxygenase	22	63.769	1.7087	-1.47734
D3YV00	Atp9b	Phospholipid-transporting ATPase	2.5	127.94	1.67493	-1.48084
Q62073	Map3k7	Mitogen-activated protein kinase kinase kinase 7	4.8	64.227	2.37079	-1.4814
Q9Z0R6	Itsn2	Intersectin-2	14.2	188.91	1.56285	-1.49397
Q8VE10	Naa40	N-alpha-acetyltransferase 40	15.6	27.229	1.32408	-1.49715
D5MCW4	Cuta	Protein CutA	9.1	16.453	1.26071	-1.49981
P23298	Prkch	Protein kinase C eta type	6.1	77.918	2.25679	-1.50013
Q9QZ06	Tollip	Toll-interacting protein	24.5	30.345	1.39808	-1.50705
Q61425	Hadh	Hydroxyacyl-coenzyme A dehydrogenase, mitochondrial	54.5	34.463	1.94921	-1.50831
Q61334	Bcap29	B-cell receptor-associated protein 29	19.6	27.964	1.46307	-1.51048
Q9D0R9	Wdr89	WD repeat-containing protein 89	19.9	42.469	1.63781	-1.52321
Q91VH6	Memo1	Protein MEMO1	59.6	33.692	1.62892	-1.5299
Q9EQS3	Mycbp	C-Myc-binding protein	70.9	11.97	2.12157	-1.54114
Q8R5L3	Vps39	Vam6/Vps39-like protein	25.3	101.69	1.38826	-1.54719
Q8BJM7	Tyw1	S-adenosyl-L-methionine-dependent tRNA 4-demethylwyosine synthase	12.1	81.598	1.68624	-1.54988
Q8C181	Mbnl2	Muscleblind-like protein 2	20.6	40.156	2.02776	-1.55202
Q9CQU3	Rer1	Protein RER1	28.6	22.988	1.98601	-1.55265
Q9D1I5	Mcee	Methylmalonyl-CoA epimerase, mitochondrial	18	19.017	1.63709	-1.56588
Q9Z0I6	Slfn2		18.8	42.437	1.81536	-1.57882
Q9CZP5	Bcs1l	Mitochondrial chaperone BCS1	20.1	47.406	1.75765	-1.58088
Q8BW72	Kdm4a	Lysine-specific demethylase 4A	6.7	120.33	2.28952	-1.58835
Q9CZX7	Tmem55a	Type 2 phosphatidylinositol 4,5-bisphosphate 4-phosphatase	21.8	28.038	1.27754	-1.59516
Q8BU31	Rap2c	Ras-related protein Rap-2c	62.8	20.745	2.41772	-1.60328
B1AR13	Cisd3	CDGSH iron-sulfur domain-containing protein 3, mitochondrial	17.5	15.676	2.7899	-1.6085
Q9Z204	Hnrnpc	Heterogeneous nuclear ribonucleoproteins C1/C2	52.4	34.384	3.5959	-1.61384
D3YWI4	Mpv17	Protein Mpv17	21	18.049	1.18734	-1.61451
Q9CR67	Tmem33	Transmembrane protein 33	18.6	28.031	1.0764	-1.6205
P60060	Sec61g	Protein transport protein Sec61 subunit gamma	36.8	7.7412	1.78222	-1.62229
Q9CQX6	Gm16286	N-alpha-acetyltransferase 11	47.3	24.767	1.72927	-1.64031
Q8BGX2		Uncharacterized protein C19orf52 homolog	24.1	29.415	2.41993	-1.64873
Q9ET01	Pygl	Glycogen phosphorylase, liver form	12.9	97.462	1.7665	-1.65143
Q9D2P4	Urm1	Ubiquitin-related modifier 1	37.6	11.323	1.07316	-1.65694
Q9CQL5	Mrpl18	39S ribosomal protein L18, mitochondrial	23.9	20.677	2.6459	-1.66059
Q9ES56	Trappc4	Trafficking protein particle complex subunit 4	39.7	24.385	1.16484	-1.66303
P61025	Cks1b	Cyclin-dependent kinases regulatory subunit 1	65.8	9.6601	2.03627	-1.66839
Q91W36	Usp3	Ubiquitin carboxyl-terminal hydrolase 3	10.6	58.867	2.82054	-1.67347
O35114	Scarb2	Lysosome membrane protein 2	13.6	54.043	2.97089	-1.6783
Q9CWN7	Cnot11	CCR4-NOT transcription complex subunit 11	14.7	54.959	0.985834	-1.68949
Q91Z49	Fyttd1	UAP56-interacting factor	18.9	35.887	2.25483	-1.6926
D3Z6T3	Ctse	Cathepsin E	10.4	39.247	2.94729	-1.69939
Q922M7		Ashwin	24.6	26.03	2.289	-1.70393
Q80W47	Wipi2	WD repeat domain phosphoinositide-interacting protein 2	24.9	48.477	0.989495	-1.71599
Q8CI75	Dis3l2	DIS3-like exonuclease 2	15.4	97.774	2.47561	-1.71743
Q8BXC6	Commd2	COMM domain-containing protein 2	40.2	22.848	1.24211	-1.72536
P56390	Cks2	Cyclin-dependent kinases regulatory subunit 2	24.1	9.8742	1.34895	-1.74002
Q9DC71	Mrps15	28S ribosomal protein S15, mitochondrial	22.1	29.463	3.28597	-1.74102
Q99JY4	Trabd	TraB domain-containing protein	8.2	42.189	1.91044	-1.74704
Q8K354	Cbr3	Carbonyl reductase [NADPH] 3	24.5	30.953	2.75811	-1.76564
P42859	Htt	Huntingtin	13.5	344.69	1.41934	-1.76745
Q91VB4	Hps3	Hermansky-Pudlak syndrome 3 protein homolog	12.2	113.18	2.72302	-1.77023
P62315	Snrpd1	Small nuclear ribonucleoprotein Sm D1	27.7	13.281	1.69445	-1.77715
P02340	Tp53	Cellular tumor antigen p53	56.3	43.155	2.22779	-1.79135
Q9ERS5	Plekha2	Pleckstrin homology domain-containing family A member 2	36	47.379	1.17258	-1.79968
P97390	Vps45	Vacuolar protein sorting-associated protein 45	16.8	65.052	1.84017	-1.81257
Q8BHZ0	Fam49a	Protein FAM49A	43.7	37.342	0.892907	-1.81874
Q71FD7	Fblim1	Filamin-binding LIM protein 1	22.7	41.026	2.80889	-1.81889
A2A9I0	Gosr2	Golgi SNAP receptor complex member 2	41.2	19.571	1.12698	-1.82331
Q9JK38	Gnpnat1	Glucosamine 6-phosphate N-acetyltransferase	41.3	20.791	0.959844	-1.83668
P70452	Stx4	Syntaxin-4	17.4	34.165	1.89883	-1.84315
Q9EQ06	Hsd17b11	Estradiol 17-beta-dehydrogenase 11	47.7	32.88	1.66761	-1.84762
Q922M5	Cdca7l	Cell division cycle-associated 7-like protein	14.2	50.248	1.04504	-1.86234
Q80UY2	Kcmf1	E3 ubiquitin-protein ligase KCMF1	11	41.791	1.87311	-1.86338
O35682	Myadm	Myeloid-associated differentiation marker	13.4	35.284	2.44928	-1.86436
Q80Y98	Ddhd2	Phospholipase DDHD2	17.5	79.576	1.0252	-1.86468
P16879	Fes	Tyrosine-protein kinase Fes/Fps	14.4	93.778	0.960221	-1.86625
A0A087WQH8	Slc35a4		42.7	11.157	1.35304	-1.87622
A2ASS6	Ttn	Titin	0.2	3906.4	1.23107	-1.87755
Q8R2U4	Ntmt1	N-terminal Xaa-Pro-Lys N-methyltransferase 1	37.7	25.42	2.16682	-1.87867
Q61458	Ccnh	Cyclin-H	29.4	37.506	1.49485	-1.89433
Q9CWR2	Smyd3	Histone-lysine N-methyltransferase SMYD3	12.4	49.126	2.40145	-1.90083
P97808	Fxyd5	FXYD domain-containing ion transport regulator 5	61.8	19.454	1.65822	-1.90491
Q8BG60	Txnip	Thioredoxin-interacting protein	12.8	44.363	3.64398	-1.9195
Q8VDS8	Stx18	Syntaxin-18	25.4	38.381	1.81891	-1.9256
Q9CY58-2	Serbp1	Plasminogen activator inhibitor 1 RNA-binding protein	66.3	42.944	0.840087	-1.92666
Q8CHT3	Ints5	Integrator complex subunit 5	12	108.35	2.37767	-1.93672
Q791N7	Znrd1	DNA-directed RNA polymerase I subunit RPA12	24.4	13.649	3.28373	-1.94115
O35943	Fxn	Frataxin, mitochondrial	25.1	22.924	1.79989	-1.94522
Q9D1K7	1700037H04Rik	UPF0687 protein C20orf27 homolog	14.9	19.476	2.67618	-1.94705
Q9JM14	Nt5c	5(3)-deoxyribonucleotidase, cytosolic type	56	23.076	1.78612	-1.96387
Q8K1E6	Alkbh3	Alpha-ketoglutarate-dependent dioxygenase alkB homolog 3	30.8	33.061	1.58716	-1.98594
Q8BFX0	Polr2k	DNA-directed RNA polymerases I, II, and III subunit RPABC4	8.1	11.662	1.15493	-1.99435
Q91YJ3	Thyn1	Thymocyte nuclear protein 1	27.9	26.178	1.96034	-2.01157
Q9D1H6	Ndufaf4	NADH dehydrogenase [ubiquinone] 1 alpha subcomplex assembly factor 4	42.8	20.082	1.76469	-2.02268
Q5SW28	Pik3r5	Phosphoinositide 3-kinase regulatory subunit 5	4	96.953	2.7867	-2.03624
Q3UVG3	Fam91a1	Protein FAM91A1	13.7	93.462	2.21836	-2.04106
A2AMC3	Pofut1	GDP-fucose protein O-fucosyltransferase 1	36.4	40.02	2.62763	-2.04221
P56394	Cox17	Cytochrome c oxidase copper chaperone	66.7	6.784	0.982961	-2.04991
Q8BTI7	Ankrd52	Serine/threonine-protein phosphatase 6 regulatory ankyrin repeat subunit C	12.2	115.03	2.03418	-2.05325
Q9CQE6	Asf1a	Histone chaperone ASF1A	28.9	22.942	2.7101	-2.05465
Q9QUK4	Naip2	Baculoviral IAP repeat-containing protein 1b	12.3	164.08	1.56815	-2.06201
E9QNR6	AI837181	UPF0696 protein C11orf68 homolog	14.8	31.845	1.79736	-2.0768
Q78XF5	Ostc	Oligosaccharyltransferase complex subunit OSTC	8.1	16.815	1.43765	-2.09431
Q0P688	Eif4e2	Eukaryotic translation initiation factor 4E type 2	24.2	27.66	4.58952	-2.10573
Q8BGC0	Htatsf1	HIV Tat-specific factor 1 homolog	16.5	86.239	1.2895	-2.11534
P60762	Morf4l1	Mortality factor 4-like protein 1	34.5	41.492	1.50408	-2.11826
Q923A2	Spdl1	Protein Spindly	9.5	70.236	3.14261	-2.14393
P97471	Smad4	Mothers against decapentaplegic homolog 4	14.3	60.341	1.47597	-2.15508
O35492	Clk3	Dual specificity protein kinase CLK3	12.1	73.797	2.49081	-2.15671
P47802	Mtx1	Metaxin-1	23.7	35.623	1.10821	-2.16343
Q9Z160	Cog1	Conserved oligomeric Golgi complex subunit 1	9.5	109.05	2.05301	-2.17073
Q3TPX4	Exoc5	Exocyst complex component 5	9	81.737	0.860161	-2.18279
P08508	Fcgr3	Low affinity immunoglobulin gamma Fc region receptor III	23	30.036	2.96926	-2.18816
P97872	Fmo5	Dimethylaniline monooxygenase [N-oxide-forming] 5	12.4	60	2.86944	-2.1917
P09581	Csf1r	Macrophage colony-stimulating factor 1 receptor	17.1	109.18	2.54492	-2.20507
Q9JJX6	P2rx4	P2X purinoceptor 4	9.8	43.437	1.95194	-2.21242
O89001	Cpd	Carboxypeptidase D	10.6	152.4	3.21905	-2.21587
Q8VEA4	Chchd4	Mitochondrial intermembrane space import and assembly protein 40	36.7	15.525	0.867154	-2.23079
Q91WV0	Dr1	Protein Dr1	35.8	19.43	1.23257	-2.23252
E9QAM5	Helz2	Helicase with zinc finger domain 2	2.8	331.56	1.51977	-2.28321
Q9EP89	Lactb	Serine beta-lactamase-like protein LACTB, mitochondrial	29.9	60.705	0.760114	-2.28873
Q9QXS1-3	Plec	Plectin	62.7	517.28	2.37702	-2.29932
Q9R078	Prkab1	5-AMP-activated protein kinase subunit beta-1	34.1	30.308	1.30884	-2.32126
P99028	Uqcrh	Cytochrome b-c1 complex subunit 6, mitochondrial	55.1	10.435	1.52042	-2.3213
O88983	Stx8	Syntaxin-8	20.8	26.925	2.24313	-2.35622
Q80V86	Ints8	Integrator complex subunit 8	7.9	113.35	2.81157	-2.36772
Q91V77	S100a1	Protein S100	52.1	10.505	0.971671	-2.38619
E9Q1A5	Zfp384		13.9	63.562	2.58011	-2.39296
P60898	Polr2i	DNA-directed RNA polymerase II subunit RPB9	44.8	14.523	2.62928	-2.39434
Q9D8Y7	Tnfaip8l2	Tumor necrosis factor alpha-induced protein 8-like protein 2	47.8	20.615	1.6592	-2.41457
P00397	Mtco1	Cytochrome c oxidase subunit 1	4.3	56.909	0.699675	-2.41505
P60603	Romo1	Reactive oxygen species modulator 1	31.6	8.1828	1.55821	-2.43607
P62876	Polr2l	DNA-directed RNA polymerases I, II, and III subunit RPABC5	29.9	7.645	1.45584	-2.43615
Q8BKW4-2	Zcchc4	Zinc finger CCHC domain-containing protein 4	14.3	55.942	1.87525	-2.43917
Q8BX90	Fndc3a	Fibronectin type-III domain-containing protein 3A	7.6	131.96	2.08851	-2.47272
Q9DCA5	Brix1	Ribosome biogenesis protein BRX1 homolog	59.2	41.241	2.1376	-2.48475
Q8C5R8	Prps1l1		24.2	34.82	0.766417	-2.49147
Q9ER81	Tor1aip2	Torsin-1A-interacting protein 2, isoform IFRG15	46.6	15.278	2.47147	-2.49384
O88874	Ccnk	Cyclin-K	10.3	61.363	3.31073	-2.49788
P03911	Mtnd4	NADH-ubiquinone oxidoreductase chain 4	5.4	51.881	2.00859	-2.52745
Q8C6I2	Sdhaf2	Succinate dehydrogenase assembly factor 2, mitochondrial	37.2	19.431	3.45074	-2.55012
Q3THW5	H2afv	Histone H2A.V	43	13.509	2.76742	-2.55205
Q9D125	Mrps25	28S ribosomal protein S25, mitochondrial	38.6	19.92	2.74114	-2.55275
D3YWD5	Mfsd10	Major facilitator superfamily domain-containing protein 10	21.5	30.161	2.48856	-2.56802
O88574	Sap30	Histone deacetylase complex subunit SAP30	18.6	23.231	2.55407	-2.57946
Q9CQQ8	Lsm7	U6 snRNA-associated Sm-like protein LSm7	32	11.636	2.98923	-2.58377
Q9CWQ0	Dph5	Diphthine synthase	35.9	31.218	2.02139	-2.61261
Q99JH1	Rpp25l	Ribonuclease P protein subunit p25-like protein	31.9	17.675	2.95691	-2.66862
P17433	Spi1	Transcription factor PU.1	8.5	31.349	1.89531	-2.67345
Q8K0G5	Tssc1	Protein TSSC1	23.3	43.126	1.74953	-2.6833
P30285	Cdk4	Cyclin-dependent kinase 4	46.2	33.75	2.01154	-2.69569
Q8R3P6	Vwa9	von Willebrand factor A domain-containing protein 9	27.6	57.236	2.24059	-2.70486
Q9JLC8	Sacs	Sacsin	2.1	520.68	2.33857	-2.74574
P63260	Actg1	Actin, cytoplasmic 2	94.1	41.792	0.976022	-2.78072
Q9EQQ2	Yipf5	Protein YIPF5	8.2	27.873	2.82067	-2.79738
G3UX50	Daxx	Death domain-associated protein 6	12.8	77.208	3.66613	-2.81686
S4R1W8	Gapdh		78.2	6.223	3.11132	-2.8449
Q62095	Ddx3y	ATP-dependent RNA helicase DDX3Y	44.7	73.427	2.13228	-2.94665
Q31125	Slc39a7	Zinc transporter SLC39A7	8.2	50.656	3.81719	-2.94808
Q9R0P6	Sec11a	Signal peptidase complex catalytic subunit SEC11A	27.9	20.626	3.05556	-2.97805
P97352	S100a13	Protein S100-A13	32.7	11.158	1.08709	-2.97929
Q9JI44	Dmap1	DNA methyltransferase 1-associated protein 1	32.1	53.129	2.62235	-3.09672
Q9DCW5	Cox6a1	Cytochrome c oxidase subunit 6A, mitochondrial	60.7	12.483	2.65992	-3.09829
Q99J56	Derl1	Derlin-1	19.1	28.834	3.54402	-3.10301
Q9CZB0	Sdhc	Succinate dehydrogenase cytochrome b560 subunit, mitochondrial	29	18.382	3.16535	-3.12092
Q9QZI9	Serinc3	Serine incorporator 3	4.7	52.622	2.73194	-3.18233
Q8VE80	Thoc3	THO complex subunit 3	47	38.737	2.74969	-3.21547
P58681	Tlr7	Toll-like receptor 7	15.8	121.84	4.02999	-3.22982
Q6PCP5	Mff	Mitochondrial fission factor	27.1	32.931	2.84889	-3.30896
Q99K43	Prc1	Protein regulator of cytokinesis 1	11.4	70.289	2.62412	-3.33034
Q6A098	Secisbp2l	Selenocysteine insertion sequence-binding protein 2-like	3.1	119.64	0.920043	-3.36077
P55065	Pltp	Phospholipid transfer protein	12	54.452	2.20726	-3.49104
Q9CQV6	Map1lc3b	Microtubule-associated proteins 1A/1B light chain 3B	16.8	14.617	4.6538	-3.55522
O88653	Lamtor3	Ragulator complex protein LAMTOR3	44.4	13.553	4.01217	-3.60714
Q8QZY9	Sf3b4	Splicing factor 3B subunit 4	10.6	44.355	0.915096	-3.72509
P03921	Mtnd5	NADH-ubiquinone oxidoreductase chain 5	4.4	68.474	2.05992	-3.81263
Q6NZQ4	Paxip1	PAX-interacting protein 1	7.3	119.27	3.44944	-4.26964
B1AXD8	Akirin2	Akirin-2	36.8	22.113	3.68267	-4.48812
P68433	Hist1h3a	Histone H3.1	58.1	15.404	3.43838	-4.72148
Q4KML4	Abracl	Costars family protein ABRACL	46.9	9.0303	3.15261	-4.75242
P41230	Kdm5c	Lysine-specific demethylase 5C	8.2	175.31	2.85048	-5.07702
A0A087WP63	Srcap		2.5	331.54	3.8033	-5.18149
P62892	Rpl39	60S ribosomal protein L39	19.6	6.4066	3.62921	-5.41291
P84244	H3f3a	Histone H3.3	51.5	15.328	2.35812	-5.6826
